# The transcriptomic profiling of COVID-19 compared to SARS, MERS, Ebola, and H1N1

**DOI:** 10.1101/2020.05.06.080960

**Authors:** Alsamman M. Alsamman, Hatem Zayed

**Affiliations:** Department of Genome Mapping, Molecular Genetics and Genome Mapping Laboratory, Agricultural Genetic Engineering Research Institute, 9 Gamaa St. 12619, Giza, Egypt; Department of Biomedical Sciences College of Health Sciences, QU Health, Qatar University, Doha, Qatar

**Keywords:** COVID-19, Ebola, transcriptome, protein-protein interaction, gene expression, pandemics

## Abstract

COVID-19 pandemic is a global crisis that threatens our way of life. As of April 29, 2020, COVID-19 has claimed more than 200,000 lives, with a global mortality rate of ~7% and recovery rate of ~30%. Understanding the interaction of cellular targets to the SARS-CoV2 infection is crucial for therapeutic development. Therefore, the aim of this study was to perform a comparative analysis of transcriptomic signatures of infection of COVID-19 compared to different respiratory viruses (Ebola, H1N1, MERS-CoV, and SARS-CoV), to determine unique anti-COVID1-19 gene signature. We identified for the first time molecular pathways for Heparin-binding, RAGE, miRNA, and PLA2 inhibitors, to be associated with SARS-CoV2 infection. The *NRCAM* and *SAA2* that are involved in severe inflammatory response, and *FGF1* and *FOXO1* genes, which are associated with immune regulation, were found to be associated with a cellular gene response to COVID-19 infection. Moreover, several cytokines, most significantly the *IL-8*, *IL-6*, demonstrated key associations with COVID-19 infection. Interestingly, the only response gene that was shared between the five viral infections was *SERPINB1*. The PPI study sheds light on genes with high interaction activity that COVID-19 shares with other viral infections. The findings showed that the genetic pathways associated with Rheumatoid arthritis, AGE-RAGE signaling system, Malaria, Hepatitis B, and Influenza A were of high significance. We found that the virogenomic transcriptome of infection, gene modulation of host antiviral responses, and GO terms of both COVID-19 and Ebola are more similar compared to SARS, H1N1, and MERS. This work compares the virogenomic signatures of highly pathogenic viruses and provides valid targets for potential therapy against COVID-19.
