## Supplementary material for "The transcriptomic profiling of COVID-19 compared to SARS, MERS, Ebola, and H1N1": Table S1

### Sheet: Data information
Table S1: The information of DEGs associated the host response of COVID-19, Ebola, H1N1, MERS-CoV, and SARS-CoV viral infections.
Viral infection	Cell type	Ref	GEO accession
SARS-CoV-2	Normal human bronchial epithelial (NHBE) cells	(Blanco-Melo et al. 2020)⁠	GSE147507
Ebola	Human liver Huh cells	-	GSE86539
H1N1	Human blood samples	(Bermejo-Martin et al. 2010)⁠	GSE21802
MERS-CoV	Human airway epithelial cell lines	-	GSE100504
SARS-CoV	2B4 cell lines	(Yoshikawa et al. 2010)⁠	GSE17400
