## Supplementary material for "The transcriptomic profiling of COVID-19 compared to SARS, MERS, Ebola, and H1N1": Table S2

### Sheet: gene expression information
Table S2: The Venn analysis results of DEGs and GO terms uniquely shared across of COVID-19, Ebola, H1N1, MERS-CoV, and SARS-CoV viral infections.
gene	COVID-19		Ebola		H1N1		MERS-CoV		SARS-CoV
	Pvalue(-log10)	logFC	Pvalue(-log10)	logFC	Pvalue(-log10)	logFC	Pvalue(-log10)	logFC	Pvalue(-log10)	logFC
PGRMC2	3.01544	0.333	5.45842	-0.370997	NA	NA	NA	NA	NA	NA
C8orf4	4.30886	-0.616	NA	NA	NA	NA	NA	NA	NA	NA
OAS1	19.8773	-1.24843	NA	NA	NA	NA	4.32606	1.58	NA	NA
TUBA4A	4.88823	-0.391	5.33819	0.433141	NA	NA	NA	NA	NA	NA
PPARGC1A	4.77981	0.642	NA	NA	NA	NA	NA	NA	NA	NA
C1S	3.5676	-0.527	NA	NA	NA	NA	NA	NA	NA	NA
SPRR2D	53.5485	-2.12128	NA	NA	NA	NA	NA	NA	NA	NA
ALDH1A3	5.08701	-0.373	NA	NA	NA	NA	NA	NA	NA	NA
PDGFB	9.1982	-0.787428	NA	NA	NA	NA	NA	NA	NA	NA
SAMD4A	4.91657	-0.433	6.23732	-0.343498	NA	NA	4.08884	0.348	3.21538	0.383826
SPRR2A	27.1317	-1.34408	NA	NA	NA	NA	NA	NA	NA	NA
SH3KBP1	3.22624	-0.326	4.47496	-0.652281	NA	NA	NA	NA	NA	NA
CYP27B1	6.32545	-0.747	NA	NA	NA	NA	NA	NA	3.82102	0.333236
TRAF3	4.31894	-0.433	NA	NA	NA	NA	NA	NA	NA	NA
PDCD4	4.55633	0.365	NA	NA	NA	NA	NA	NA	NA	NA
SOD2	36.6722	-1.31979	3.86646	0.150138	NA	NA	NA	NA	NA	NA
TUBA1C	10.0031	-0.596994	8.03433	-0.543658	7.91721	0.811341	NA	NA	NA	NA
ZBED2	6.68825	-0.534	NA	NA	NA	NA	NA	NA	NA	NA
S100P	9.47583	-0.612	NA	NA	NA	NA	NA	NA	NA	NA
TRIM16	3.07756	-0.302	NA	NA	NA	NA	NA	NA	NA	NA
ASS1	6.39469	-0.461	3.90658	-0.397294	NA	NA	NA	NA	NA	NA
USP54	3.10951	-0.36	7.04721	-0.893265	NA	NA	NA	NA	NA	NA
BMP2	5.83603	-0.611	7.15739	0.53308	NA	NA	NA	NA	NA	NA
F3	5.66615	-0.382	NA	NA	NA	NA	NA	NA	NA	NA
CXCL6	4.22515	-0.588	6.58004	0.488744	NA	NA	NA	NA	NA	NA
SPRR1A	4.72325	-0.561	NA	NA	NA	NA	NA	NA	NA	NA
PCDH7	5.85483	0.528	NA	NA	NA	NA	NA	NA	NA	NA
HSD11B1	4.66148	-0.444	NA	NA	NA	NA	NA	NA	NA	NA
ENDOD1	5.78123	0.427	NA	NA	NA	NA	NA	NA	NA	NA
IFNGR1	3.45401	-0.362	NA	NA	NA	NA	NA	NA	NA	NA
TNIP1	42.8027	-1.16039	4.1152	0.280928	NA	NA	NA	NA	NA	NA
SEPP1	6.57405	0.679	3.33255	-0.129881	NA	NA	4.49894	-0.849	NA	NA
GBP5	4.09953	-0.57	NA	NA	NA	NA	3.34294	1.58	NA	NA
PML	3.2889	-0.376	NA	NA	NA	NA	4.58503	0.558	NA	NA
ADD3	4.82894	0.411	3.80134	0.145799	NA	NA	NA	NA	NA	NA
NRP1	3.37554	0.334	4.1891	0.480892	NA	NA	NA	NA	NA	NA
SPTLC3	3.82158	0.484	6.56067	0.547112	NA	NA	NA	NA	NA	NA
PRSS3	3.10352	-0.485	NA	NA	NA	NA	3.6517	0.585	NA	NA
ATG9B	4.53162	0.634	NA	NA	NA	NA	NA	NA	NA	NA
MX1	36.9076	-1.77224	4.41567	0.149443	NA	NA	4.97062	1.79	NA	NA
DST	3.9918	0.355	4.82974	0.881225	NA	NA	4.08407	-0.22	3.24718	0.324388
NEURL1B	4.81409	-0.426	NA	NA	NA	NA	NA	NA	NA	NA
LCA5	3.01216	0.431	NA	NA	NA	NA	NA	NA	NA	NA
FOXO1	3.6863	0.435	5.57187	-0.248712	NA	NA	NA	NA	NA	NA
SLC6A14	28.0541	-1.07991	NA	NA	NA	NA	NA	NA	NA	NA
HK2	3.74752	-0.324	8.33348	0.520695	NA	NA	3.94692	0.596	NA	NA
IFI27	12.4196	-1.09404	NA	NA	4.30364	-0.461625	3.16749	1.61	NA	NA
CXCL5	35.9604	-1.90408	9.74232	0.49865	NA	NA	NA	NA	NA	NA
CD82	3.88369	-0.393	NA	NA	NA	NA	NA	NA	NA	NA
LDLR	4.99525	-0.365	7.87943	0.944545	4.27003	1.47467	4.13966	0.561	NA	NA
SOCS3	8.04092	-0.768665	NA	NA	NA	NA	NA	NA	NA	NA
THBD	10.2356	0.793206	NA	NA	NA	NA	NA	NA	NA	NA
FAM83A	5.17744	-0.354	NA	NA	NA	NA	NA	NA	NA	NA
STON1	3.9851	0.583	NA	NA	NA	NA	NA	NA	NA	NA
CREG2	3.22854	0.518	NA	NA	NA	NA	NA	NA	NA	NA
EHD1	6.58123	-0.549	8.42136	0.986769	7.23657	0.811409	3.87615	0.589	NA	NA
MAP7D2	5.46887	0.711	5.50724	0.457623	NA	NA	NA	NA	NA	NA
GPSM2	3.17445	0.407	NA	NA	NA	NA	NA	NA	NA	NA
IFI44	8.81705	-0.718859	NA	NA	NA	NA	3.70774	1.7	NA	NA
CTDSPL	3.32867	0.332	NA	NA	NA	NA	NA	NA	NA	NA
ACTN1	4.08748	-0.411	NA	NA	NA	NA	NA	NA	NA	NA
PLAUR	6.95291	-0.579	NA	NA	NA	NA	NA	NA	NA	NA
ZSWIM4	4.05862	-0.451	4.55284	-0.328833	NA	NA	NA	NA	NA	NA
STK25	3.55196	-0.386	NA	NA	NA	NA	NA	NA	NA	NA
TLCD1	3.24189	-0.469	NA	NA	NA	NA	NA	NA	NA	NA
MYLK	7.77535	0.846616	NA	NA	NA	NA	3.01011	-0.458	NA	NA
TNFAIP2	25.8543	-1.26351	3.15739	0.100793	NA	NA	NA	NA	NA	NA
CSF3	28.4511	-1.71292	NA	NA	NA	NA	NA	NA	NA	NA
CXCL16	5.47335	-0.455	6.05404	0.635779	NA	NA	3.93554	0.406	NA	NA
RPL9	4.80326	0.39	NA	NA	NA	NA	NA	NA	NA	NA
MTUS1	3.29408	0.345	NA	NA	NA	NA	NA	NA	NA	NA
CYP2B7P1	3.96009	0.552	NA	NA	NA	NA	NA	NA	NA	NA
MMP9	25.4702	-1.51923	4.42946	0.197086	7.82974	1.0742	NA	NA	NA	NA
LAMB3	4.14028	-0.344	NA	NA	NA	NA	NA	NA	NA	NA
DUSP1	3.21831	-0.344	5.43063	0.329616	NA	NA	17.9031	1.64	4.09205	-0.7345
RHOV	7.58356	-0.581	NA	NA	NA	NA	NA	NA	NA	NA
HMOX2	3.44175	-0.318	NA	NA	NA	NA	NA	NA	NA	NA
IL1B	26.3294	-0.962384	NA	NA	NA	NA	NA	NA	NA	NA
gene	COVID-19		Ebola		H1N1		MERS-CoV		SARS-CoV
	Pvalue(-log10)	logFC	Pvalue(-log10)	logFC	Pvalue(-log10)	logFC	Pvalue(-log10)	logFC	Pvalue(-log10)	logFC
TNF	5.89762	-0.733	NA	NA	NA	NA	3.42366	0.685	NA	NA
ITGB3	6.48519	-0.754	NA	NA	NA	NA	NA	NA	NA	NA
KRT6B	43.7339	-1.36902	NA	NA	NA	NA	3.30803	0.877	NA	NA
MMP1	8.06733	-0.644915	NA	NA	NA	NA	NA	NA	4.07988	0.390884
NFKB1	6.08678	-0.455	5.69037	0.429807	NA	NA	3.41005	0.376	NA	NA
IFIH1	5.69324	-0.554	NA	NA	NA	NA	4.90658	1.6	NA	NA
FAM167A	3.33184	-0.536	NA	NA	NA	NA	NA	NA	NA	NA
CXCL14	7.61979	0.842	NA	NA	NA	NA	NA	NA	NA	NA
IL7R	4.09543	-0.575	3.67572	-0.194861	NA	NA	NA	NA	NA	NA
C3	43.5821	-1.34133	NA	NA	NA	NA	NA	NA	NA	NA
PARP12	8.01191	-0.651581	NA	NA	NA	NA	5.767	0.971	NA	NA
LCN2	6.61331	-0.595	NA	NA	6.79048	2.12973	NA	NA	NA	NA
HBEGF	29.8146	-1.13782	NA	NA	NA	NA	NA	NA	NA	NA
KIAA0247	4.88257	-0.402	9.42946	0.513123	NA	NA	NA	NA	NA	NA
IDI1	4.79938	-0.375	NA	NA	NA	NA	NA	NA	NA	NA
TNC	6.28941	-0.491	NA	NA	NA	NA	NA	NA	NA	NA
TNFRSF10A	4.49127	-0.428	8.14206	0.80851	NA	NA	NA	NA	NA	NA
C1QTNF1	14.8849	-1.17569	NA	NA	NA	NA	NA	NA	NA	NA
IL6	28.8914	-1.68853	NA	NA	NA	NA	4.97469	1.3	3.68825	0.39503
ALOX15B	6.82557	-0.498	NA	NA	NA	NA	4.7167	0.613	NA	NA
RBM20	3.12398	0.479	NA	NA	NA	NA	5.70774	-0.684	NA	NA
ZC3H12C	3.12252	-0.427	NA	NA	NA	NA	NA	NA	NA	NA
CCDC24	3.00742	-0.444	NA	NA	NA	NA	NA	NA	NA	NA
TNFAIP3	50.092	-1.43415	NA	NA	NA	NA	5.88273	1.37	3.82391	0.339724
TGM1	10.6943	-0.690343	NA	NA	NA	NA	NA	NA	NA	NA
DRAM1	7.70886	-0.601	NA	NA	NA	NA	NA	NA	NA	NA
DDX58	3.29692	-0.422	6.73518	-0.495129	NA	NA	4.73518	2	NA	NA
IRF9	28.3495	-1.10291	NA	NA	NA	NA	6.96257	0.8	NA	NA
SLC25A28	3.06905	-0.355	NA	NA	5.26043	-0.301188	4.6925	0.843	NA	NA
HYI	3.88163	-0.432	3.73049	-0.391409	NA	NA	4.284	-0.232	NA	NA
CKAP2	3.4791	0.356	NA	NA	NA	NA	NA	NA	NA	NA
GJB3	3.40647	-0.333	NA	NA	NA	NA	NA	NA	NA	NA
FST	3.27329	-0.347	NA	NA	NA	NA	NA	NA	NA	NA
SLITRK6	5.90702	0.518	NA	NA	NA	NA	4.31695	-0.524	NA	NA
VAV3	5.46825	0.534	NA	NA	NA	NA	3.00877	-0.561	NA	NA
RND1	6.16178	-0.76	NA	NA	NA	NA	NA	NA	NA	NA
SPRR1B	3.10808	-0.414	NA	NA	NA	NA	NA	NA	NA	NA
FYB	3.70568	0.351	NA	NA	NA	NA	NA	NA	NA	NA
HDGF	5.95439	-0.379	5.16494	-0.470714	NA	NA	NA	NA	NA	NA
NLRP1	3.13012	-0.3	NA	NA	4.30803	0.433284	4.30277	0.426	NA	NA
RAB30	3.44115	0.5	NA	NA	NA	NA	NA	NA	3.13312	0.330155
ANXA1	3.62704	-0.322	6.07469	1.00315	NA	NA	NA	NA	NA	NA
ZNF488	3.67916	0.568	NA	NA	NA	NA	NA	NA	NA	NA
PPDPF	3.63556	0.388	3.17718	0.128115	NA	NA	NA	NA	NA	NA
HERC6	3.00529	-0.379	NA	NA	NA	NA	4.04287	1.3	NA	NA
CYP4F3	3.58706	0.559	4.62525	0.214908	NA	NA	NA	NA	NA	NA
METTL7A	7.28351	0.747	5.01323	0.227458	NA	NA	4.00436	-0.488	NA	NA
COL12A1	3.29684	-0.323	NA	NA	NA	NA	NA	NA	NA	NA
MAF	8.1269	0.684713	NA	NA	10.0391	1.12833	NA	NA	3.266	0.223726
MRGPRX3	4.76951	-0.626	NA	NA	NA	NA	NA	NA	NA	NA
SEMA7A	3.84939	-0.423	NA	NA	NA	NA	NA	NA	NA	NA
NT5DC3	3.46446	0.401	3.67162	-0.584107	NA	NA	NA	NA	NA	NA
ATP1B1	3.16139	-0.309	3.55129	-0.359132	NA	NA	NA	NA	NA	NA
PALMD	3.01705	0.409	3.93554	0.179937	NA	NA	3.68825	-0.231	NA	NA
GPNMB	10.1407	0.687479	NA	NA	NA	NA	5.8962	-0.842	3.20204	0.363938
POU2F2	4.17804	-0.535	NA	NA	NA	NA	7.93554	0.285	NA	NA
RAB15	4.55078	0.549	6.21824	0.564735	NA	NA	NA	NA	NA	NA
SBNO2	3.64284	-0.446	4.07469	0.736476	NA	NA	3.20273	0.33	NA	NA
DUSP10	6.17636	0.493	4.31247	0.478379	NA	NA	3.27327	0.579	4.42713	0.44206
S100A12	4.08506	-0.603	NA	NA	NA	NA	NA	NA	NA	NA
MUC20	3.60527	0.434	NA	NA	NA	NA	NA	NA	NA	NA
C2orf54	3.1598	-0.512	5.81248	-0.227828	NA	NA	NA	NA	NA	NA
XAF1	15.7994	-1.26208	NA	NA	NA	NA	4.03245	1.74	NA	NA
PRKACB	3.09747	0.455	NA	NA	NA	NA	6.45967	0.665	5.5986	0.413933
BIRC3	22.9584	-1.28271	5.53313	0.842198	NA	NA	4.70774	1.03	NA	NA
PI3	9.52504	-0.96049	NA	NA	NA	NA	NA	NA	NA	NA
LAMC2	3.37896	-0.287	NA	NA	NA	NA	NA	NA	NA	NA
MN1	4.57446	0.502	NA	NA	NA	NA	NA	NA	NA	NA
B4GALT2	3.0237	-0.334	NA	NA	NA	NA	NA	NA	NA	NA
KCTD11	6.85078	-0.421	NA	NA	NA	NA	NA	NA	NA	NA
FKBP5	4.23956	0.387	NA	NA	NA	NA	NA	NA	NA	NA
ERRFI1	3.63322	-0.344	3.28651	0.737124	NA	NA	5.14026	0.829	NA	NA
RFTN1	3.86462	-0.411	NA	NA	NA	NA	3.85078	0.341	NA	NA
RHCG	29.8512	-1.17539	NA	NA	NA	NA	NA	NA	NA	NA
PTPRZ1	3.83286	0.516	NA	NA	NA	NA	NA	NA	NA	NA
UBE2L6	3.42005	-0.358	4.15614	-0.364193	NA	NA	3.02595	0.657	NA	NA
NCCRP1	4.96216	-0.475	NA	NA	NA	NA	NA	NA	NA	NA
gene	COVID-19		Ebola		H1N1		MERS-CoV		SARS-CoV
	Pvalue(-log10)	logFC	Pvalue(-log10)	logFC	Pvalue(-log10)	logFC	Pvalue(-log10)	logFC	Pvalue(-log10)	logFC
PLAT	22.6102	-1.15232	NA	NA	NA	NA	NA	NA	NA	NA
MAFF	16.6847	-0.951847	4.78516	0.353833	NA	NA	NA	NA	NA	NA
SMTN	5.19448	-0.523	NA	NA	NA	NA	NA	NA	NA	NA
PRELID1	3.813	-0.393	NA	NA	NA	NA	NA	NA	NA	NA
NAMPT	3.55995	-0.364	NA	NA	NA	NA	NA	NA	NA	NA
ZC3H12A	33.9521	-1.39569	NA	NA	NA	NA	4.44009	0.813	NA	NA
NFKBIA	16.9007	-0.800841	NA	NA	NA	NA	3.59688	0.586	6.62709	-1.65898
IVL	13.9661	-0.870299	NA	NA	NA	NA	NA	NA	NA	NA
SCP2	3.16559	0.335	3.00261	-0.165015	NA	NA	4.22185	-0.352	NA	NA
IL1A	14.8341	-0.898852	NA	NA	NA	NA	NA	NA	4.41794	0.419431
SAA2	80.9799	-2.06393	NA	NA	NA	NA	NA	NA	NA	NA
SGPP2	3.50293	-0.526	NA	NA	NA	NA	4.04721	0.41	NA	NA
DBP	3.00003	0.477	NA	NA	NA	NA	NA	NA	NA	NA
FOSL1	7.33006	-0.525	NA	NA	NA	NA	NA	NA	NA	NA
NRCAM	3.22186	-0.524	6.19586	-1.09159	8.51286	1.63824	NA	NA	NA	NA
SERPINB1	11.3712	-0.652805	6.50031	0.467403	4.15304	-0.529877	3.8041	0.248	3.8962	0.362711
TAP1	3.79361	-0.371	4.10403	-0.228865	NA	NA	5.8041	1.25	NA	NA
PRDM1	5.33658	-0.564	NA	NA	NA	NA	3.2233	0.612	NA	NA
PDZK1IP1	24.713	-1.5255	NA	NA	NA	NA	NA	NA	NA	NA
TRIML2	4.67733	-0.651	NA	NA	NA	NA	4.83268	0.693	NA	NA
SAMHD1	5.05397	-0.593	NA	NA	NA	NA	7.15989	0.717	NA	NA
IRF2BPL	4.63533	0.562	NA	NA	NA	NA	NA	NA	NA	NA
TYMP	7.44588	-0.753	NA	NA	NA	NA	5.76447	0.918	NA	NA
PPP1R15A	3.76108	-0.34	5.19179	-0.251643	NA	NA	6.58336	0.992	NA	NA
SAT1	3.16946	-0.274	NA	NA	NA	NA	NA	NA	NA	NA
CD109	6.11048	0.412	5.4828	0.553155	NA	NA	NA	NA	3.54821	-0.290865
MXRA5	11.0926	0.763118	NA	NA	NA	NA	NA	NA	NA	NA
B4GALT1	4.20055	-0.32	NA	NA	4.65365	0.250923	NA	NA	NA	NA
GCLC	3.44826	0.322	3.01144	0.384858	NA	NA	NA	NA	NA	NA
MFSD2A	3.52758	-0.409	4.63078	0.253009	6.14448	0.637899	NA	NA	NA	NA
SCOC	3.0928	0.445	NA	NA	NA	NA	3.05849	-0.256	NA	NA
S100A8	51.7781	-1.60992	NA	NA	NA	NA	NA	NA	NA	NA
G0S2	12.4892	-0.734133	4.31158	0.113566	NA	NA	NA	NA	NA	NA
WNT7A	4.09673	-0.449	NA	NA	NA	NA	NA	NA	NA	NA
SOX6	3.67113	0.553	NA	NA	NA	NA	NA	NA	NA	NA
DTX2	6.5283	-0.632	NA	NA	NA	NA	NA	NA	NA	NA
XDH	9.13993	-0.634729	NA	NA	NA	NA	NA	NA	NA	NA
SLC11A2	3.53611	-0.374	NA	NA	NA	NA	NA	NA	3.23136	0.25623
KRT16	3.02689	-0.366	NA	NA	NA	NA	NA	NA	NA	NA
ADAM8	7.04294	-0.732	NA	NA	NA	NA	NA	NA	NA	NA
KRT24	5.48368	-0.7	NA	NA	8.53165	0.794563	3.89963	1.17	NA	NA
ICAM1	43.8854	-1.56539	5.38828	-0.310338	NA	NA	NA	NA	NA	NA
PLSCR1	9.07662	-0.703531	NA	NA	NA	NA	3.1209	0.728	NA	NA
PTAFR	4.61535	-0.368	NA	NA	NA	NA	3.86967	0.439	NA	NA
NMRK1	3.00217	0.404	NA	NA	NA	NA	NA	NA	NA	NA
NR2F2	3.93019	0.372	NA	NA	NA	NA	NA	NA	NA	NA
TIMP3	3.36268	0.308	NA	NA	NA	NA	NA	NA	NA	NA
BST2	4.6399	-0.649	NA	NA	NA	NA	3.22113	1.78	NA	NA
EPHA2	4.35134	-0.425	3.02	-0.32834	NA	NA	NA	NA	NA	NA
USB1	4.26481	-0.372	NA	NA	NA	NA	NA	NA	NA	NA
OAS3	22.543	-1.10904	NA	NA	NA	NA	4.58503	1.31	NA	NA
KCNMA1	3.58031	0.396	NA	NA	NA	NA	NA	NA	NA	NA
MICAL2	3.31043	-0.362	NA	NA	NA	NA	NA	NA	NA	NA
PADI3	5.12449	0.527	NA	NA	NA	NA	NA	NA	NA	NA
ADAM28	3.16624	-0.362	4.74473	0.396821	4.6517	-2.12268	NA	NA	NA	NA
SDC4	3.37358	-0.322	5.4034	0.275542	NA	NA	NA	NA	NA	NA
IL36G	57.4577	-2.07221	NA	NA	NA	NA	NA	NA	NA	NA
ETS1	4.39843	-0.431	NA	NA	NA	NA	NA	NA	NA	NA
BPGM	14.2838	-0.825017	NA	NA	NA	NA	NA	NA	NA	NA
OLFML2A	11.5942	0.797164	NA	NA	NA	NA	NA	NA	NA	NA
CCDC14	4.04701	0.397	NA	NA	NA	NA	3.98297	-0.326	NA	NA
PTGS2	3.82473	-0.444	NA	NA	NA	NA	NA	NA	NA	NA
NANOS1	4.20885	0.603	9.6968	0.76159	4.24489	-0.363229	NA	NA	NA	NA
IER3	18.9198	-0.851767	6.81816	0.901478	NA	NA	4.28651	0.81	NA	NA
MYC	3.03607	-0.288	9.06148	0.927364	NA	NA	NA	NA	NA	NA
RAB11FIP1	3.47579	-0.326	7.67162	0.596677	5.67985	-0.386077	5.77211	0.412	NA	NA
OTUB2	5.63021	-0.527	NA	NA	4.62525	1.02933	NA	NA	NA	NA
CCT5	3.29677	-0.313	NA	NA	NA	NA	3.01682	-0.175	NA	NA
EFNA1	11.0598	-0.64841	NA	NA	NA	NA	NA	NA	NA	NA
TFPI2	3.32038	-0.315	NA	NA	NA	NA	NA	NA	NA	NA
IRAK3	3.36647	-0.504	NA	NA	NA	NA	NA	NA	4.78252	-0.507804
TRIM14	3.09939	-0.329	NA	NA	NA	NA	6.08672	0.412	5.73518	-0.412493
CXCL3	17.3959	-1.30239	3.9431	0.437658	NA	NA	8.64782	1.25	5.07263	0.648396
gene	COVID-19		Ebola		H1N1		MERS-CoV		SARS-CoV
	Pvalue(-log10)	logFC	Pvalue(-log10)	logFC	Pvalue(-log10)	logFC	Pvalue(-log10)	logFC	Pvalue(-log10)	logFC
FAM178A	3.50916	0.459	NA	NA	NA	NA	3.56543	-0.199	NA	NA
CES1P1	3.05952	-0.373	NA	NA	NA	NA	NA	NA	NA	NA
DEK	4.84646	0.387	6.81248	-0.313053	NA	NA	NA	NA	NA	NA
VNN1	8.09011	-0.883119	NA	NA	4.88941	-2.36466	NA	NA	NA	NA
MCOLN3	3.47794	0.46	NA	NA	NA	NA	NA	NA	3.8962	0.391569
FLNB	4.71928	-0.35	NA	NA	NA	NA	NA	NA	NA	NA
SLAMF7	3.39333	0.448	NA	NA	NA	NA	NA	NA	3.4389	0.261472
TNFSF14	6.28067	-0.754	NA	NA	NA	NA	NA	NA	NA	NA
NPNT	3.15273	0.417	NA	NA	NA	NA	NA	NA	NA	NA
HCAR3	5.61088	-0.525	3.38405	-0.467369	NA	NA	NA	NA	NA	NA
KRT15	14.864	0.816216	NA	NA	NA	NA	NA	NA	NA	NA
EPHA4	5.47459	0.619	NA	NA	4.43415	-0.575209	4.06651	-0.387	NA	NA
ADRB2	8.19898	-0.606	NA	NA	NA	NA	3.007	0.406	NA	NA
FEZ1	6.85721	-0.547	NA	NA	4.57512	-1.00239	NA	NA	NA	NA
CXCL2	18.5004	-1.10557	3.17005	0.432689	NA	NA	4.84466	0.845	3.70115	0.21926
HSD17B3	3.06665	0.51	NA	NA	8.56543	-0.875757	NA	NA	NA	NA
KYNU	8.96507	-0.698861	3.35262	0.274937	NA	NA	NA	NA	NA	NA
HEPHL1	15.6929	-1.02817	NA	NA	NA	NA	NA	NA	NA	NA
SAA1	55.5762	-1.83343	NA	NA	4.24565	0.793649	NA	NA	NA	NA
STAP2	3.12238	-0.361	NA	NA	NA	NA	NA	NA	NA	NA
CSTB	7.26195	-0.566	NA	NA	4.23284	-0.679571	NA	NA	NA	NA
STAT5A	3.99888	-0.594	NA	NA	NA	NA	NA	NA	NA	NA
LIF	30.1987	-1.14988	NA	NA	NA	NA	6.01144	1.25	NA	NA
S100A7	4.99751	-0.526	NA	NA	NA	NA	NA	NA	NA	NA
IFIT3	4.36157	-0.543	NA	NA	NA	NA	4.57512	2.63	NA	NA
EPSTI1	4.49038	-0.623	NA	NA	NA	NA	4.03716	1.97	NA	NA
NCF2	3.61977	-0.417	5.93554	0.682014	NA	NA	NA	NA	NA	NA
PSME2	3.07258	-0.342	NA	NA	NA	NA	NA	NA	NA	NA
ALDH3A1	5.04118	0.518	NA	NA	NA	NA	NA	NA	NA	NA
IRAK2	19.0387	-1.19979	5.91721	0.948631	NA	NA	NA	NA	3.84771	-0.351329
CFB	43.9137	-1.56073	4.81531	-0.250805	NA	NA	NA	NA	NA	NA
PARP9	8.38779	-0.585425	6.88941	-0.817802	NA	NA	3.79048	0.956	NA	NA
NR1D2	3.38973	0.43	NA	NA	NA	NA	3.82974	0.562	NA	NA
GULP1	4.87698	0.607	3.92812	0.529393	NA	NA	NA	NA	NA	NA
BCL2A1	12.852	-1.13235	NA	NA	NA	NA	NA	NA	NA	NA
TINF2	3.09088	-0.326	NA	NA	NA	NA	NA	NA	NA	NA
TCN1	4.40102	0.532	NA	NA	NA	NA	NA	NA	NA	NA
WNT4	3.0628	-0.505	NA	NA	NA	NA	NA	NA	NA	NA
TP53INP1	4.62081	0.469	5.50864	-0.82094	NA	NA	3.52578	-0.39	NA	NA
HELZ2	4.80549	-0.638	NA	NA	NA	NA	NA	NA	NA	NA
RELB	4.00365	-0.57	7.42366	0.431723	NA	NA	3.5391	0.483	NA	NA
OSBP2	3.02835	-0.464	NA	NA	NA	NA	NA	NA	NA	NA
SMEK2	3.50603	0.409	NA	NA	NA	NA	NA	NA	NA	NA
MTSS1	3.35986	-0.293	NA	NA	NA	NA	NA	NA	4.04001	0.441198
FLRT3	3.43725	0.394	4.9431	0.207228	NA	NA	NA	NA	NA	NA
CCL20	85.6277	-2.45164	NA	NA	NA	NA	NA	NA	5.38828	-1.03073
BID	4.2366	-0.457	NA	NA	NA	NA	NA	NA	NA	NA
OAS2	21.847	-1.07342	NA	NA	NA	NA	4.63827	1.34	NA	NA
NFKBIZ	15.4337	-0.802131	NA	NA	NA	NA	NA	NA	NA	NA
MYEOV	5.74622	-0.724	NA	NA	NA	NA	NA	NA	NA	NA
CENPF	3.46398	0.414	NA	NA	NA	NA	NA	NA	NA	NA
BCL3	5.44475	-0.575	5.3279	0.532736	NA	NA	NA	NA	NA	NA
CTSC	3.08344	-0.276	NA	NA	5.72125	0.795395	NA	NA	NA	NA
CTSH	5.26794	0.465	NA	NA	NA	NA	NA	NA	NA	NA
SLC25A37	5.81393	-0.528	NA	NA	NA	NA	NA	NA	NA	NA
FAM129A	3.27665	0.377	NA	NA	NA	NA	NA	NA	NA	NA
SERPINB13	5.54842	0.578	NA	NA	NA	NA	NA	NA	NA	NA
C15orf52	5.55374	-0.427	6.67366	0.7827	NA	NA	NA	NA	NA	NA
KRT4	7.59393	-0.749	3.12148	0.147665	NA	NA	NA	NA	NA	NA
SLC43A3	3.59089	-0.411	NA	NA	5.42022	-0.84208	NA	NA	NA	NA
CRCT1	4.39934	-0.61	NA	NA	4.2644	0.427976	NA	NA	NA	NA
LOC100862671	3.02682	-0.357	NA	NA	NA	NA	NA	NA	NA	NA
PROS1	5.57453	0.544	3.20343	0.291995	NA	NA	4.05601	-0.291	NA	NA
KRT17	6.37681	-0.432	NA	NA	NA	NA	NA	NA	NA	NA
STAT1	6.58061	-0.471	NA	NA	NA	NA	4.28067	1.45	NA	NA
TUBA1A	7.69438	-0.505	NA	NA	NA	NA	NA	NA	NA	NA
RANGAP1	3.37774	-0.356	10.5287	1.20564	NA	NA	3.5157	0.335	NA	NA
TSC22D3	9.2921	0.628783	3.67162	-0.386972	NA	NA	3.9431	-0.237	NA	NA
MAP3K8	4.56257	-0.63	NA	NA	NA	NA	NA	NA	NA	NA
FAT4	3.20727	0.414	NA	NA	4.44491	-1.01359	NA	NA	NA	NA
CSF2	13.5564	-1.15626	NA	NA	NA	NA	NA	NA	NA	NA
IFITM10	12.2991	1.04197	NA	NA	NA	NA	NA	NA	NA	NA
CSNK1E	3.41395	-0.317	5.95078	-0.46384	9	1.66179	NA	NA	NA	NA
gene	COVID-19		Ebola		H1N1		MERS-CoV		SARS-CoV
	Pvalue(-log10)	logFC	Pvalue(-log10)	logFC	Pvalue(-log10)	logFC	Pvalue(-log10)	logFC	Pvalue(-log10)	logFC
ISG20L2	3.05425	-0.327	NA	NA	NA	NA	NA	NA	NA	NA
CPA4	6.45237	0.452	NA	NA	NA	NA	NA	NA	NA	NA
FDPS	5.66812	-0.436	NA	NA	NA	NA	NA	NA	NA	NA
STC1	8.69897	-0.636056	NA	NA	NA	NA	NA	NA	NA	NA
C15orf48	30.6251	-1.10293	NA	NA	NA	NA	NA	NA	NA	NA
TUBA1B	4.73379	-0.408	NA	NA	6.38934	0.530733	NA	NA	NA	NA
BLNK	3.74954	0.482	NA	NA	NA	NA	NA	NA	NA	NA
SPRY4	3.30412	-0.473	NA	NA	6.4828	-0.505306	3.31785	0.192	NA	NA
TUBB4B	4.9042	-0.387	NA	NA	NA	NA	NA	NA	NA	NA
PRSS23	5.94163	0.417	3.01368	-0.881696	6.55129	-0.3812	3.2426	-0.274	NA	NA
MMP13	3.70741	-0.57	NA	NA	NA	NA	NA	NA	NA	NA
SESN3	6.17522	0.6	3.29414	-0.178379	NA	NA	NA	NA	NA	NA
INHBA	49.994	-1.57111	NA	NA	NA	NA	NA	NA	3.54668	0.253489
FGF1	4.54654	0.576	NA	NA	5.32883	2.97441	3.92082	0.461	NA	NA
IFI6	3.78888	-0.486	NA	NA	NA	NA	4.67572	2	3.05552	0.357498
ACLY	3.06364	-0.275	NA	NA	NA	NA	NA	NA	NA	NA
WWC1	5.64666	-0.446	7.27003	-0.645584	NA	NA	5.1261	0.429	NA	NA
SQRDL	3.75352	-0.383	3.98716	-0.490102	4.2321	1.01733	NA	NA	NA	NA
LTB	3.96154	-0.571	NA	NA	NA	NA	NA	NA	NA	NA
TRIM47	3.11348	-0.495	NA	NA	NA	NA	NA	NA	NA	NA
SERPINB2	7.46016	-0.6	NA	NA	NA	NA	NA	NA	NA	NA
FAT2	4.34302	0.339	NA	NA	NA	NA	NA	NA	NA	NA
TUBB3	6.89319	-0.566	6.18243	-0.405657	NA	NA	NA	NA	NA	NA
SPRR2E	18.3049	-1.3573	NA	NA	NA	NA	NA	NA	NA	NA
SH3RF2	4.13448	-0.386	NA	NA	NA	NA	NA	NA	NA	NA
SMAD3	3.94299	-0.327	5.40012	1.51436	5.01728	-1.03647	NA	NA	NA	NA
CDC25B	3.40818	-0.398	NA	NA	NA	NA	6.30103	0.403	NA	NA
PGLYRP4	18.9277	-1.3166	NA	NA	NA	NA	NA	NA	NA	NA
ANXA3	4.53261	-0.397	8.59688	-0.224523	NA	NA	NA	NA	NA	NA
SLC26A2	3.37657	0.401	NA	NA	NA	NA	3.23433	-0.499	NA	NA
TCF4	4.51153	0.474	NA	NA	NA	NA	NA	NA	NA	NA
VEGFA	6.41038	-0.41	NA	NA	NA	NA	3.61798	0.43	NA	NA
SLAMF9	3.0988	-0.453	NA	NA	NA	NA	NA	NA	NA	NA
IGFBP3	3.39094	-0.386	7.03292	-0.49664	NA	NA	NA	NA	NA	NA
IL32	23.8097	-1.05897	NA	NA	NA	NA	3.36251	0.526	3.44977	0.225251
IFITM3	8.63163	-0.658006	NA	NA	7.12668	0.483633	3.75203	0.834	NA	NA
SERPINA3	22.5333	-1.18992	3.51856	0.497979	NA	NA	NA	NA	NA	NA
ARHGEF2	3.09545	-0.306	4.69465	0.611315	NA	NA	3.8041	0.168	NA	NA
CSRP1	3.28228	-0.32	NA	NA	7.46725	-0.618804	NA	NA	NA	NA
VTCN1	7.6153	0.769	NA	NA	NA	NA	6.32331	-0.615	NA	NA
HAS3	4.32223	-0.347	NA	NA	6.97881	1.13631	NA	NA	NA	NA
TGM2	8.63884	-0.62234	NA	NA	NA	NA	NA	NA	NA	NA
IKBKE	5.87067	-0.575	NA	NA	NA	NA	NA	NA	NA	NA
ANGPTL4	5.62644	-0.467	5.34008	-0.188759	NA	NA	NA	NA	NA	NA
SERPINB8	3.14879	-0.345	7.25104	0.345334	7.10846	0.561708	NA	NA	NA	NA
IL6R	5.21875	0.499	4.97469	0.335492	NA	NA	NA	NA	NA	NA
RHOF	6.70654	-0.629	NA	NA	NA	NA	9.82974	1.93	NA	NA
SPARC	3.85222	0.369	NA	NA	NA	NA	NA	NA	NA	NA
CDH10	3.17963	0.52	NA	NA	NA	NA	NA	NA	NA	NA
CTPS1	3.11301	-0.307	NA	NA	NA	NA	NA	NA	NA	NA
LY6D	4.13816	0.518	NA	NA	NA	NA	NA	NA	NA	NA
CDC42EP2	6.11734	-0.594	5.38405	0.452107	NA	NA	4.73993	0.591	NA	NA
IFITM1	11.8357	-1.03555	NA	NA	NA	NA	3.27246	1.05	NA	NA
VNN3	4.73679	-0.565	NA	NA	NA	NA	NA	NA	NA	NA
GBP6	3.54047	0.336	NA	NA	NA	NA	NA	NA	NA	NA
NID1	5.38909	0.698	NA	NA	NA	NA	3.54061	1.07	NA	NA
GJB2	6.93029	-0.446	5.60906	0.922702	4.77211	-0.300684	3.82102	0.498	NA	NA
DTX3L	4.38502	-0.384	NA	NA	NA	NA	5.64975	0.859	NA	NA
gene	COVID-19		Ebola		H1N1		MERS-CoV		SARS-CoV
	Pvalue(-log10)	logFC	Pvalue(-log10)	logFC	Pvalue(-log10)	logFC	Pvalue(-log10)	logFC	Pvalue(-log10)	logFC
KRT23	6.27169	-0.512	6.37059	-0.586832	NA	NA	NA	NA	NA	NA
S100A9	33.3182	-1.01725	5.10735	0.687043	4.83565	0.458325	NA	NA	NA	NA
CDCP1	4.74975	-0.346	NA	NA	5.54212	-0.652901	3.3279	0.34	NA	NA
NFKB2	17.8569	-0.857717	NA	NA	NA	NA	NA	NA	NA	NA
PBX1	5.8292	0.551	6.26043	0.579688	NA	NA	NA	NA	NA	NA
LRMP	3.84318	0.557	6.2668	0.926215	NA	NA	NA	NA	NA	NA
TLR2	4.55515	-0.628	5.37469	-0.509675	NA	NA	NA	NA	NA	NA
FXYD5	4.85029	-0.379	NA	NA	NA	NA	NA	NA	NA	NA
EDN1	9.90867	-0.821771	5.89963	0.942018	5.01909	-0.304138	6.19246	1.11	NA	NA
SAMD9L	3.1291	-0.455	NA	NA	NA	NA	4.35655	1.68	NA	NA
TGFA	3.30642	-0.334	3.69897	0.241501	NA	NA	NA	NA	NA	NA
IFIT1	3.72426	-0.54	7.16813	0.502345	NA	NA	4.5784	2.97	NA	NA
MX2	9.06043	-0.933705	3.26201	-0.181621	NA	NA	3.26043	0.302	NA	NA
TRIM25	3.00661	-0.304	NA	NA	NA	NA	5.13608	1.05	NA	NA
AQP3	5.71399	0.444	NA	NA	NA	NA	NA	NA	NA	NA
CDA	3.95993	-0.419	NA	NA	NA	NA	NA	NA	NA	NA
ACSL1	3.26343	0.3	5.39147	0.277299	NA	NA	NA	NA	NA	NA
EFCAB7	4.19519	0.542	5.59688	0.752664	NA	NA	4.34872	-0.475	NA	NA
IRF7	5.94742	-0.745	NA	NA	NA	NA	5.3536	1.71	NA	NA
P2RY6	3.23734	-0.526	NA	NA	NA	NA	NA	NA	NA	NA
TUBB	3.81639	-0.343	NA	NA	NA	NA	NA	NA	NA	NA
HMGN2P46	3.3292	-0.401	NA	NA	NA	NA	NA	NA	NA	NA
GTPBP2	3.01343	-0.292	3.72125	0.23368	NA	NA	3.92082	0.489	NA	NA
IL8	105.142	-2.07862	4.27901	-0.350927	NA	NA	4.77728	1.08	NA	NA
CXCL1	40.5553	-1.26689	6.17393	-0.358841	NA	NA	NA	NA	5.22403	-0.548911
