## Supplementary material for "The transcriptomic profiling of COVID-19 compared to SARS, MERS, Ebola, and H1N1": Table S4

### Sheet: COVID-19-Uniqe(biological process)
Table S4: The gene expression information of DEGs that COVID-19 share with the studied infectious diseases.
Enrichment FDR	Genes in list	Total genes	Functional Category	Genes
7.81424e-09	65	3779	Animal organ development	CSF3 SOX6 COL12A1 MMP13 SEMA7A SPRR2D PGLYRP4 LY6D SPRR1B SPRR1A SPRR2E SPRR2A TGM1 PDGFB IL1B FST ETS1 WNT7A STC1 WNT4 IVL CSF2 PRELID1 TRIM16 TNC PTGS2 NFKB2 CTSH DBP PTPRZ1 PPARGC1A SPARC B4GALT2 HSD11B1 CENPF STAT5A KRT17 FLNB BCL2A1 NFKBIZ CXCL14 PDCD4 ADAM8 XDH NPNT EFNA1 BPGM FOSL1 ALDH1A3 SOCS3 NR2F2 KRT16 GJB3 TGM2 AQP3 ACTN1 MICAL2 BLNK S100A7 PSME2 HBEGF PI3 KRT15 SMTN SERPINB13
1.1931e-08	51	2561	Response to external stimulus	IL1B MTUS1 SAA2 IL36G SEMA7A PGLYRP4 EFNA1 F3 PDGFB ETS1 S100A8 S100A7 S100A12 C1QTNF1 TNC PTGS2 NFKB2 FKBP5 NAMPT CSF3 ALDH3A1 PPARGC1A SPARC C3 TNFSF14 TRAF3 CXCL14 PDCD4 ADAM8 STC1 WNT4 CSF2 AQP3 C15ORF48 NPNT FOSL1 THBD ALDH1A3 SOCS3 TGM2 IKBKE HBEGF NFKBIZ ITGB3 GBP6 PLAUR IFNGR1 PLAT PI3 C1S SERPINB2
1.35751e-08	46	2168	Tissue development	SOX6 COL12A1 SEMA7A SPRR2D SPRR1B SPRR1A SPRR2E SPRR2A TGM1 PDGFB IL1B FST WNT7A XDH STC1 WNT4 IVL TRIM16 TNC PTGS2 CTSH PPARGC1A HBEGF CENPF KRT17 FLNB MMP13 PDCD4 NPNT EFNA1 ALDH1A3 SOCS3 NR2F2 KRT16 TGM2 LAMB3 ITGB3 MICAL2 RHCG S100A7 LAMC2 PSME2 PI3 AQP3 KRT15 SERPINB13
1.45427e-07	27	883	Regulation of cell migration	PDGFB MTUS1 SEMA7A RND1 CTSH SPARC IL1B S100A7 ADAM8 STC1 KRT16 PTGS2 PPARGC1A HBEGF TNFSF14 ETS1 CXCL14 WNT7A WNT4 EFNA1 P2RY6 LAMC2 STAT5A SH3RF2 NR2F2 ITGB3 F3
1.52563e-07	34	1386	Epithelium development	SPRR2D SPRR1B SPRR1A SPRR2E SPRR2A TGM1 IL1B FST WNT7A XDH STC1 WNT4 IVL TRIM16 TNC CTSH HBEGF KRT17 FLNB NPNT ALDH1A3 SOCS3 KRT16 TGM2 NR2F2 PDGFB MICAL2 RHCG S100A7 PSME2 PI3 AQP3 KRT15 SERPINB13
2.10818e-07	46	2415	Cell death	BID BCL2A1 F3 IL1B S100A8 XDH CSF2 PRELID1 PTGS2 CTSH NAMPT CSF3 PPARGC1A TNFSF14 TRAF3 DRAM1 CKAP2 PDCD4 ADAM8 WNT7A SH3RF2 WNT4 EFNA1 FOSL1 ALDH1A3 SOCS3 SERPINB2 TGM2 STK25 PLAUR TIMP3 KCNMA1 SERPINB13 IKBKE ACTN1 TGM1 PI3 KRT17 IVL SPRR2D SPRR1B SPRR1A KRT15 KRT16 SPRR2E SPRR2A
2.10818e-07	44	2257	Programmed cell death	BID BCL2A1 F3 IL1B S100A8 XDH CSF2 PRELID1 PTGS2 CTSH PPARGC1A TNFSF14 TRAF3 DRAM1 CKAP2 PDCD4 ADAM8 WNT7A SH3RF2 WNT4 EFNA1 FOSL1 ALDH1A3 SOCS3 SERPINB2 TGM2 STK25 PLAUR TIMP3 KCNMA1 SERPINB13 IKBKE ACTN1 TGM1 PI3 KRT17 IVL SPRR2D SPRR1B SPRR1A KRT15 KRT16 SPRR2E SPRR2A
2.10818e-07	35	1506	Cell migration	PDGFB PLAT IL1B MTUS1 SAA2 IL36G SEMA7A RND1 ITGB3 FAT2 CTSH SPARC S100A8 S100A7 ADAM8 WNT7A STC1 EFNA1 KRT16 PTGS2 PPARGC1A HBEGF TNFSF14 ETS1 CXCL14 WNT4 P2RY6 NR2F2 LAMC2 STAT5A SH3RF2 S100P F3 S100A12 THBD
2.10818e-07	9	63	Peptide cross-linking	SPRR2D SPRR1B SPRR1A SPRR2E SPRR2A TGM1 PI3 IVL TGM2
2.60907e-07	27	946	Regulation of cell motility	PDGFB MTUS1 SEMA7A RND1 CTSH SPARC IL1B S100A7 ADAM8 STC1 KRT16 PTGS2 PPARGC1A HBEGF TNFSF14 ETS1 CXCL14 WNT7A WNT4 EFNA1 P2RY6 LAMC2 STAT5A SH3RF2 NR2F2 ITGB3 F3
3.19136e-07	28	1028	Regulation of cellular component movement	PDGFB MTUS1 SEMA7A RND1 CTSH SPARC IL1B S100A7 ADAM8 STC1 KRT16 PTGS2 PPARGC1A HBEGF TNFSF14 ETS1 CXCL14 WNT7A WNT4 EFNA1 P2RY6 LAMC2 ACTN1 STAT5A SH3RF2 NR2F2 ITGB3 F3
3.29592e-07	11	125	Cornification	TGM1 PI3 KRT17 IVL SPRR2D SPRR1B SPRR1A KRT15 KRT16 SPRR2E SPRR2A
3.50174e-07	26	903	Regulation of response to external stimulus	MTUS1 SEMA7A F3 PDGFB ETS1 S100A8 S100A7 C1QTNF1 PTGS2 IL1B C3 TNFSF14 TRAF3 CXCL14 PDCD4 ADAM8 WNT4 THBD SOCS3 TGM2 NFKBIZ PLAUR PLAT S100A12 C1S SERPINB2
4.06071e-07	15	284	Epithelial cell migration	FAT2 PDGFB SPARC STC1 PTGS2 CTSH HBEGF WNT7A EFNA1 KRT16 STAT5A ETS1 S100P NR2F2 ITGB3
4.3712e-07	15	287	Epithelium migration	FAT2 PDGFB SPARC STC1 PTGS2 CTSH HBEGF WNT7A EFNA1 KRT16 STAT5A ETS1 S100P NR2F2 ITGB3
4.42039e-07	29	1133	Positive regulation of intracellular signal transduction	BID PDGFB IL1B IL36G SEMA7A WNT7A MUC20 CSF3 STK25 TNFSF14 S100A8 S100A7 XDH S100A12 CSF2 P2RY6 MAP3K8 ADAM8 NPNT EFNA1 C1QTNF1 TGM2 IKBKE HBEGF F3 PDCD4 SH3RF2 STAP2 SOCS3
4.74679e-07	37	1762	Positive regulation of signal transduction	BID PDGFB IL1B IL36G SEMA7A WNT7A MUC20 CSF3 STK25 F3 C3 TNFSF14 S100A8 S100A7 XDH S100A12 CSF2 P2RY6 TRIM16 BLNK CTSH MAP3K8 ADAM8 NPNT EFNA1 C1QTNF1 STAP2 TGM2 IKBKE PLAUR TIMP3 HBEGF PDCD4 SH3RF2 PSME2 SOCS3 ITGB3
4.82074e-07	15	293	Tissue migration	FAT2 PDGFB SPARC STC1 PTGS2 CTSH HBEGF WNT7A EFNA1 KRT16 STAT5A ETS1 S100P NR2F2 ITGB3
5.40141e-07	67	4671	Cellular developmental process	TNC SEMA7A CDH10 RHOV CSF3 SOX6 COL12A1 ETS1 WNT7A WNT4 SPRR2D PGLYRP4 LY6D EFNA1 SPRR1B SPRR1A RND1 TCF4 SPRR2E SPRR2A ZNF488 TGM1 PDGFB SPARC IL1B FST PDCD4 XDH STC1 IVL CSF2 PRELID1 TRIM16 ITGB3 PTGS2 NFKB2 NAMPT PTPRZ1 PPARGC1A STK25 CENPF C3 TNFSF14 KRT17 MICAL2 FLNB S100A8 NFKBIZ CXCL14 ADAM8 NPNT BPGM SOCS3 OSBP2 NR2F2 KRT16 LAMB3 KCTD11 ACTN1 BLNK RHCG S100A7 PSME2 PI3 AQP3 KRT15 SERPINB13
5.56471e-07	16	346	Keratinocyte differentiation	SPRR2D SPRR1B SPRR1A SPRR2E SPRR2A TGM1 IVL TRIM16 KRT17 FLNB KRT16 S100A7 PI3 AQP3 KRT15 SERPINB13
7.97206e-07	19	521	Epidermis development	SPRR2D SPRR1B SPRR1A SPRR2E SPRR2A TGM1 FST IVL TRIM16 KRT17 FLNB KRT16 S100A7 LAMC2 PI3 AQP3 KRT15 LAMB3 SERPINB13
7.97206e-07	19	521	Positive regulation of cell migration	PDGFB SEMA7A CTSH SPARC IL1B S100A7 ADAM8 PTGS2 HBEGF TNFSF14 ETS1 CXCL14 WNT7A P2RY6 LAMC2 STAT5A SH3RF2 ITGB3 F3
7.97206e-07	24	831	Epithelial cell differentiation	SPRR2D SPRR1B SPRR1A SPRR2E SPRR2A TGM1 IL1B XDH STC1 IVL TRIM16 KRT17 FLNB WNT7A WNT4 KRT16 NR2F2 PDGFB RHCG S100A7 PI3 AQP3 KRT15 SERPINB13
7.97206e-07	27	1041	Regulation of locomotion	PDGFB MTUS1 SEMA7A RND1 F3 CTSH SPARC IL1B S100A7 ADAM8 STC1 KRT16 PTGS2 PPARGC1A HBEGF TNFSF14 ETS1 CXCL14 WNT7A WNT4 EFNA1 P2RY6 LAMC2 STAT5A SH3RF2 NR2F2 ITGB3
7.97206e-07	18	464	Skin development	SPRR2D SPRR1B SPRR1A SPRR2E SPRR2A TGM1 FST IVL TRIM16 KRT17 FLNB KRT16 GJB3 S100A7 PI3 AQP3 KRT15 SERPINB13
8.1026e-07	16	362	Positive regulation of response to external stimulus	F3 PDGFB ETS1 S100A8 S100A7 PTGS2 IL1B C3 TNFSF14 CXCL14 PDCD4 ADAM8 TGM2 NFKBIZ S100A12 THBD
8.71168e-07	35	1670	Cell motility	PDGFB PLAT IL1B MTUS1 SAA2 IL36G SEMA7A RND1 ITGB3 FAT2 CTSH SPARC S100A8 S100A7 ADAM8 WNT7A STC1 EFNA1 KRT16 PTGS2 PPARGC1A HBEGF TNFSF14 ETS1 CXCL14 WNT4 P2RY6 NR2F2 LAMC2 STAT5A SH3RF2 S100P F3 S100A12 THBD
8.71168e-07	35	1670	Localization of cell	PDGFB PLAT IL1B MTUS1 SAA2 IL36G SEMA7A RND1 ITGB3 FAT2 CTSH SPARC S100A8 S100A7 ADAM8 WNT7A STC1 EFNA1 KRT16 PTGS2 PPARGC1A HBEGF TNFSF14 ETS1 CXCL14 WNT4 P2RY6 NR2F2 LAMC2 STAT5A SH3RF2 S100P F3 S100A12 THBD
9.44845e-07	27	1057	Positive regulation of protein phosphorylation	PDGFB MAP3K8 STK25 IL1B IL36G SEMA7A WNT7A MUC20 CSF3 C3 S100A7 XDH CSF2 EFNA1 P2RY6 PTGS2 HBEGF FAM129A ADAM8 NPNT C1QTNF1 PLAUR SH3RF2 ITGB3 S100A12 STAP2 SOCS3
9.45418e-07	35	1680	Positive regulation of cellular protein metabolic process	BID PDGFB PSME2 MAP3K8 STK25 IL1B IL36G SEMA7A WNT7A MUC20 CTSH CSF3 F3 C3 S100A8 S100A7 ADAM8 XDH CSF2 PRELID1 EFNA1 P2RY6 PTGS2 HBEGF KRT17 FAM129A SH3RF2 NPNT C1QTNF1 PLAUR ITGB3 PPARGC1A S100A12 STAP2 SOCS3

### Sheet: COVID-19-Uniqe(Molecular function)
Enrichment FDR	Genes in list	Total genes	Functional Category	Genes
5.62793e-06	24	907	Structural molecule activity	ACTN1 SPRR2D RPL9 TUBA1A SPRR1B SPRR1A TUBB TUBB4B SPRR2E SPRR2A PI3 IVL TNC LAMC2 MXRA5 COL12A1 SPARC KRT17 NPNT KRT15 KRT16 LAMB3 TFPI2 SMTN
5.62793e-06	36	1819	Signaling receptor binding	PDGFB CSF3 HBEGF IL1B TRAF3 SAA2 IL36G SEMA7A WNT7A WNT4 CSF2 EFNA1 ITGB3 ACTN1 PTPRZ1 C3 S100A12 TUBB NAMPT PPARGC1A TNFSF14 S100A8 CXCL14 STC1 S100P NPNT LTB FST PLAUR PLAT KRT17 S100A7 RND1 BID BLNK TUBB4B
6.14393e-05	4	11	RAGE receptor binding	S100A12 S100A8 S100P S100A7
0.000493983	16	600	Receptor regulator activity	CSF3 HBEGF IL1B SAA2 IL36G SEMA7A CSF2 WNT7A PDGFB WNT4 NAMPT TNFSF14 CXCL14 STC1 LTB FST
0.000571985	15	549	Receptor ligand activity	CSF3 HBEGF IL1B SAA2 IL36G SEMA7A CSF2 WNT7A PDGFB WNT4 NAMPT TNFSF14 CXCL14 STC1 LTB
0.0019037	8	179	Extracellular matrix structural constituent	TNC LAMC2 MXRA5 COL12A1 SPARC NPNT LAMB3 TFPI2
0.00203647	7	137	Growth factor receptor binding	PDGFB CSF3 HBEGF IL1B IL36G CSF2 ITGB3
0.00203647	9	242	Peptidase regulator activity	TIMP3 PSME2 TFPI2 SERPINB2 SERPINB13 CTSH TNFSF14 PI3 C3
0.00322382	6	109	Structural constituent of cytoskeleton	TUBA1A TUBB TUBB4B KRT16 KRT17 KRT15
0.00322382	8	205	Endopeptidase regulator activity	TIMP3 PSME2 TFPI2 SERPINB2 SERPINB13 TNFSF14 PI3 C3
0.00334152	9	270	Cytokine activity	CSF3 IL1B IL36G CSF2 WNT7A NAMPT TNFSF14 CXCL14 LTB
0.00334152	10	335	Cytokine receptor binding	CSF3 IL1B TRAF3 IL36G TNFSF14 CXCL14 CSF2 LTB ITGB3 BID
0.00390801	3	17	Structural constituent of epidermis	PI3 SPRR1A SPRR2E
0.00434505	29	1997	Molecular function regulator	FXYD5 TIMP3 PSME2 TFPI2 CSF3 HBEGF IL1B SAA2 IL36G SEMA7A CSF2 SOCS3 SERPINB2 SERPINB13 WNT7A PDGFB CTSH TNFSF14 WNT4 IKBKE NAMPT GPSM2 PI3 C3 CXCL14 SH3RF2 STC1 LTB FST
0.00664616	6	136	Integrin binding	SEMA7A ITGB3 ACTN1 PTPRZ1 IL1B NPNT
0.00664616	15	760	Calcium ion binding	CDH10 SPARC MMP13 S100A7 ACTN1 FAT2 PADI3 S100A8 ADAM8 S100A12 S100P NPNT PCDH7 THBD C1S
0.00767734	7	196	Endopeptidase inhibitor activity	TIMP3 TFPI2 SERPINB2 SERPINB13 TNFSF14 PI3 C3
0.00859767	2	6	Aldehyde dehydrogenase [NAD(P)+] activity	ALDH1A3 ALDH3A1
0.00859767	7	203	Peptidase inhibitor activity	TIMP3 TFPI2 SERPINB2 SERPINB13 TNFSF14 PI3 C3
0.0123804	26	1871	Identical protein binding	CDH10 BCL2A1 CTPS1 TCF4 ACTN1 PDGFB STK25 CDA S100P ALDH1A3 PTGS2 NAMPT CENPF OLFML2A PSME2 GPSM2 SAT1 ETS1 FLNB RHCG PADI3 XDH C1S NR2F2 KCTD11 ITGB3
0.013727	2	8	Thyroid hormone binding	CTSH ALDH1A3
0.013727	4	66	Tumor necrosis factor receptor superfamily binding	TRAF3 TNFSF14 LTB BID
0.0160565	11	525	Cell adhesion molecule binding	FLNB S100P CDH10 SEMA7A ITGB3 ACTN1 FXYD5 PTPRZ1 IL1B ADAM8 NPNT
0.0169023	4	72	Collagen binding	SPARC PDGFB MMP13 C1QTNF1
0.0217752	15	898	Protein homodimerization activity	CDH10 BCL2A1 TCF4 ACTN1 PDGFB STK25 CDA S100P ALDH1A3 PTGS2 NAMPT CENPF OLFML2A XDH NR2F2
0.0268548	2	12	Protein-glutamine gamma-glutamyltransferase activity	TGM1 TGM2
0.0279528	49	4634	Cation binding	CDH10 SPARC SAT1 CDA S100A7 MMP13 IDI1 ACTN1 PTGS2 FAT2 DTX2 TGM1 TIMP3 HMOX2 RHOV NMRK1 MAP3K8 STK25 B4GALT2 IRF2BPL CPA4 HELZ2 TRAF3 ACLY MICAL2 PADI3 S100A8 CTDSPL ENDOD1 ZC3H12C ADAM8 KCNMA1 SH3RF2 XDH FDPS PGLYRP4 S100A12 S100P NPNT PCDH7 ZBED2 THBD HEPHL1 C1S NR2F2 TGM2 NEURL1B TRIM16 ZNF488
0.029262	9	422	Enzyme inhibitor activity	TIMP3 TFPI2 SERPINB2 SERPINB13 TNFSF14 PI3 C3 SH3RF2 SOCS3
0.029262	48	4541	Metal ion binding	CDH10 SPARC CDA S100A7 MMP13 IDI1 ACTN1 PTGS2 FAT2 DTX2 TGM1 TIMP3 HMOX2 RHOV NMRK1 MAP3K8 STK25 B4GALT2 IRF2BPL CPA4 HELZ2 TRAF3 ACLY MICAL2 PADI3 S100A8 CTDSPL ENDOD1 ZC3H12C ADAM8 KCNMA1 SH3RF2 XDH FDPS PGLYRP4 S100A12 S100P NPNT PCDH7 ZBED2 THBD HEPHL1 C1S NR2F2 TGM2 NEURL1B TRIM16 ZNF488
0.0353182	2	15	Aldehyde dehydrogenase (NAD) activity	ALDH1A3 ALDH3A1

### Sheet: COVID-19 Ebola-functions
Enrichment FDR	Genes in list	Total genes	Functional Category	Genes
0.00342374	2	4	Phospholipase A2 inhibitor activity	ANXA1 ANXA3
0.00342374	15	1997	Molecular function regulator	CXCL6 BMP2 ANXA1 ANXA3 ATP1B1 IL6R TGFA CXCL5 SERPINA3 IGFBP3 NCF2 FLRT3 HDGF ANGPTL4 NRP1
0.00971713	2	11	Phospholipase inhibitor activity	ANXA1 ANXA3
0.00971713	4	166	Growth factor activity	IL6R TGFA BMP2 HDGF
0.00971713	3	69	Amino acid binding	SESN3 GCLC ASS1
0.00971713	2	16	Phosphatase activator activity	BMP2 IGFBP3
0.00971713	7	600	Receptor regulator activity	CXCL6 BMP2 IL6R TGFA CXCL5 FLRT3 HDGF
0.00971713	7	549	Receptor ligand activity	CXCL6 BMP2 IL6R TGFA CXCL5 FLRT3 HDGF
0.00971713	2	16	Lipase inhibitor activity	ANXA1 ANXA3
0.018318	9	1132	Enzyme regulator activity	ANXA1 ANXA3 ATP1B1 SERPINA3 BMP2 IGFBP3 NCF2 ANGPTL4 NRP1
0.0201382	16	3048	Anion binding	TUBA4A ANXA1 ANXA3 SESN3 TUBB3 GCLC ATP1B1 NRP1 KYNU CXCL6 ASS1 RAB15 EPHA2 HDGF ACSL1 SPTLC3
0.0202117	2	27	Fibronectin binding	IGFBP3 SDC4
0.0225631	3	109	Structural constituent of cytoskeleton	TUBA4A TUBB3 ADD3
0.0241942	4	240	Glycosaminoglycan binding	TLR2 NRP1 CXCL6 HDGF
0.0311596	11	1819	Signaling receptor binding	ICAM1 CXCL6 BMP2 IL6R TGFA CXCL5 FLRT3 HDGF TLR2 TUBB3 ANXA1
0.0338175	2	43	Transcription cofactor binding	FOXO1 HDGF
0.0338175	11	1871	Identical protein binding	ANXA1 KYNU FLRT3 CXCL5 SDC4 SOD2 ASS1 TLR2 TNIP1 IL6R ANGPTL4
0.0338175	3	137	Growth factor receptor binding	IL6R TGFA FLRT3
0.0378128	3	150	Growth factor binding	IGFBP3 IL6R NRP1
0.0392716	2	49	Ligase activity, forming carbon-nitrogen bonds	GCLC ASS1
0.0395	9	1420	Protein dimerization activity	ANXA1 KYNU BMP2 FLRT3 TLR2 GCLC MYC PBX1 IL6R
0.0428629	4	335	Cytokine receptor binding	CXCL6 BMP2 IL6R CXCL5
0.0428629	2	54	Calcium-dependent phospholipid binding	ANXA1 ANXA3
0.0428629	5	552	Enzyme activator activity	ATP1B1 BMP2 IGFBP3 NCF2 NRP1
0.0428629	3	176	Heparin binding	NRP1 CXCL6 HDGF
0.0428629	3	180	Ligase activity	GCLC ASS1 ACSL1
0.0428629	2	59	Pyridoxal phosphate binding	KYNU SPTLC3
0.0428629	3	185	Protein binding, bridging	ANXA1 FLRT3 BCL3
0.0428629	5	551	Protein heterodimerization activity	BMP2 TLR2 GCLC MYC PBX1
0.0428629	2	63	Calcium-dependent protein binding	ANXA1 ANXA3

### Sheet: COVID-19 MERS-Cov-Biological process
Enrichment FDR	Genes in list	Total genes	Functional Category	Genes
7.07052e-19	19	356	Response to virus	OAS1 SAMHD1 IFIT3 BST2 IFITM1 OAS3 IFIH1 STAT1 ZC3H12A IRF7 TNF OAS2 TRIM25 PML DTX3L PLSCR1 IRF9 CCT5 IFI44
8.41079e-17	24	1054	Response to external biotic stimulus	OAS1 SAMHD1 IFIT3 BST2 IFITM1 OAS3 IFIH1 STAT1 ZC3H12A IRF7 TNF OAS2 TRIM25 VTCN1 IFI44 HERC6 PML GBP5 DTX3L PTAFR PLSCR1 IRF9 CCT5 PRSS3
8.41079e-17	16	263	Defense response to virus	OAS1 SAMHD1 IFIT3 BST2 IFITM1 OAS3 IFIH1 STAT1 ZC3H12A IRF7 OAS2 TRIM25 PML DTX3L PLSCR1 IRF9
8.41079e-17	24	1052	Response to other organism	OAS1 SAMHD1 IFIT3 BST2 IFITM1 OAS3 IFIH1 STAT1 ZC3H12A IRF7 TNF OAS2 TRIM25 VTCN1 IFI44 HERC6 PML GBP5 DTX3L PTAFR PLSCR1 IRF9 CCT5 PRSS3
1.31191e-16	24	1085	Response to biotic stimulus	OAS1 SAMHD1 IFIT3 BST2 IFITM1 OAS3 IFIH1 STAT1 ZC3H12A IRF7 TNF OAS2 TRIM25 VTCN1 IFI44 HERC6 PML GBP5 DTX3L PTAFR PLSCR1 IRF9 CCT5 PRSS3
2.8622e-14	30	2561	Response to external stimulus	OAS1 SAMHD1 VEGFA IFIT3 BST2 IFITM1 OAS3 IFIH1 STAT1 ZC3H12A IRF7 TNF TYMP OAS2 TRIM25 VAV3 VTCN1 IFI44 HERC6 PML GBP5 DTX3L ADRB2 PTAFR NR1D2 SLITRK6 PLSCR1 IRF9 CCT5 PRSS3
3.75055e-13	29	2602	Immune response	SAMHD1 BST2 VTCN1 IFI44 PML IFITM1 IFIH1 STAT1 TRIM25 ZC3H12A IRF7 TNF POU2F2 PRDM1 OAS1 OAS3 OAS2 IFIT3 LIF RFTN1 GBP5 DTX3L PTAFR VAV3 PLSCR1 PRSS3 XAF1 RHOF IRF9
3.75055e-13	23	1392	Immune effector process	OAS1 SAMHD1 IFIT3 BST2 IFITM1 OAS3 IFIH1 STAT1 ZC3H12A IRF7 TNF POU2F2 OAS2 TRIM25 RFTN1 PML DTX3L PTAFR PLSCR1 IRF9 PRSS3 VAV3 RHOF
5.44844e-13	11	131	Type I interferon signaling pathway	IFITM1 SAMHD1 STAT1 OAS2 IRF7 OAS1 OAS3 IFIT3 BST2 XAF1 IRF9
5.44844e-13	11	131	Cellular response to type I interferon	IFITM1 SAMHD1 STAT1 OAS2 IRF7 OAS1 OAS3 IFIT3 BST2 XAF1 IRF9
6.94267e-13	11	135	Response to type I interferon	IFITM1 SAMHD1 STAT1 OAS2 IRF7 OAS1 OAS3 IFIT3 BST2 XAF1 IRF9
4.30189e-12	16	570	Defense response to other organism	OAS1 SAMHD1 IFIT3 BST2 IFITM1 OAS3 IFIH1 STAT1 ZC3H12A IRF7 OAS2 TRIM25 PML DTX3L PLSCR1 IRF9
1.02044e-11	31	3539	Immune system process	OAS1 SAMHD1 VEGFA IFIT3 BST2 VTCN1 IFI44 PML IRF7 IFITM1 IRF9 ZC3H12A OAS3 IFIH1 STAT1 TRIM25 LIF TNF POU2F2 PRDM1 OAS2 RFTN1 VAV3 HERC6 GBP5 DTX3L PTAFR PLSCR1 PRSS3 XAF1 RHOF
1.85053e-11	10	130	Negative regulation of viral process	OAS1 PML IFITM1 OAS3 BST2 ZC3H12A TNF TRIM25 STAT1 PLSCR1
2.06182e-11	21	1372	Response to cytokine	IFITM1 SAMHD1 STAT1 XAF1 PML ZC3H12A OAS2 IFIT3 TRIM25 GBP5 IRF7 IFIH1 PLSCR1 TNF BST2 OAS1 OAS3 VEGFA LIF PTAFR IRF9
3.43943e-11	20	1242	Innate immune response	SAMHD1 BST2 PML IFITM1 IFIH1 STAT1 TRIM25 PRDM1 OAS1 OAS3 OAS2 IFIT3 GBP5 DTX3L IRF7 RFTN1 PLSCR1 XAF1 PTAFR IRF9
1.23041e-10	9	108	Negative regulation of viral life cycle	OAS1 PML IFITM1 OAS3 BST2 ZC3H12A TNF TRIM25 PLSCR1
1.23041e-10	27	2827	Multi-organism process	OAS1 SAMHD1 IFIT3 BST2 PML IFITM1 OAS3 IFIH1 STAT1 TRIM25 ZC3H12A IRF7 TNF PRDM1 CDC25B OAS2 LIF VTCN1 IFI44 HERC6 CCT5 GBP5 DTX3L PTAFR PLSCR1 IRF9 PRSS3
1.68719e-10	12	312	Response to interferon-gamma	IFITM1 STAT1 GBP5 BST2 OAS1 OAS3 OAS2 TRIM25 PML PTAFR IRF7 IRF9
4.79193e-10	23	2062	Defense response	OAS1 SAMHD1 IFIT3 BST2 PML IFITM1 OAS3 IFIH1 STAT1 TRIM25 ZC3H12A IRF7 TNF PRDM1 OAS2 GBP5 DTX3L PTAFR NR1D2 PLSCR1 IRF9 RFTN1 XAF1
4.79193e-10	17	950	Cytokine-mediated signaling pathway	IFITM1 SAMHD1 STAT1 OAS2 IRF7 TNF OAS1 OAS3 VEGFA IFIT3 TRIM25 LIF BST2 XAF1 PML PTAFR IRF9
4.79193e-10	19	1278	Cellular response to cytokine stimulus	IFITM1 SAMHD1 STAT1 ZC3H12A OAS2 IFIT3 TRIM25 PML GBP5 IRF7 TNF OAS1 OAS3 VEGFA LIF BST2 XAF1 PTAFR IRF9
2.71483e-09	10	225	Negative regulation of multi-organism process	OAS1 PML IFITM1 OAS3 BST2 ZC3H12A TNF TRIM25 STAT1 PLSCR1
4.924e-09	7	65	Negative regulation of viral genome replication	OAS1 IFITM1 OAS3 BST2 ZC3H12A TNF PLSCR1
5.53685e-09	10	244	Regulation of viral process	OAS1 PML IFITM1 OAS3 TRIM25 BST2 ZC3H12A TNF STAT1 PLSCR1
6.27167e-09	9	174	Regulation of viral life cycle	OAS1 PML IFITM1 OAS3 TRIM25 BST2 ZC3H12A TNF PLSCR1
7.39745e-09	9	178	Interferon-gamma-mediated signaling pathway	STAT1 OAS1 OAS3 OAS2 TRIM25 PML PTAFR IRF7 IRF9
1.19118e-08	12	466	Regulation of multi-organism process	OAS1 PML IFITM1 OAS3 TRIM25 BST2 ZC3H12A TNF PTAFR STAT1 DTX3L PLSCR1
1.37862e-08	10	272	Regulation of symbiosis, encompassing mutualism through parasitism	OAS1 PML IFITM1 OAS3 TRIM25 BST2 ZC3H12A TNF STAT1 PLSCR1
2.4012e-08	10	289	Cellular response to interferon-gamma	STAT1 GBP5 OAS1 OAS3 OAS2 TRIM25 PML PTAFR IRF7 IRF9

### Sheet: COVID-19 MERS-Cov-Molucalr function
Enrichment FDR	Genes in list	Total genes	Functional Category	Genes
1.13114e-06	3	3	2 -5 -oligoadenylate synthetase activity	OAS1 OAS3 OAS2
3.40189e-05	5	74	Double-stranded RNA binding	OAS1 OAS3 OAS2 IFIH1 RFTN1
0.00132329	3	29	Adenylyltransferase activity	OAS1 OAS3 OAS2
0.00700185	21	4501	Nucleic acid binding	PARP12 TRIM25 BST2 PRDM1 OAS1 OAS3 OAS2 NR1D2 POU2F2 SAMHD1 IFIH1 STAT1 RFTN1 CCT5 ZC3H12A IRF7 TNF PML PLSCR1 RBM20 IRF9
0.00700185	21	4541	Metal ion binding	PRSS3 SAMHD1 IFIH1 ALOX15B PLSCR1 PRDM1 PARP12 MYLK OAS1 OAS3 OAS2 NID1 TRIM25 XAF1 VAV3 PML DTX3L ZC3H12A NR1D2 TRIML2 RBM20
0.00779357	21	4634	Cation binding	PRSS3 SAMHD1 IFIH1 ALOX15B PLSCR1 PRDM1 PARP12 MYLK OAS1 OAS3 OAS2 NID1 TRIM25 XAF1 VAV3 PML DTX3L ZC3H12A NR1D2 TRIML2 RBM20
0.00816993	12	1839	RNA binding	PARP12 TRIM25 BST2 OAS1 OAS3 OAS2 SAMHD1 IFIH1 RFTN1 CCT5 ZC3H12A RBM20
0.0124546	8	929	Zinc ion binding	SAMHD1 IFIH1 TRIM25 XAF1 PML NR1D2 TRIML2 RBM20
0.0135277	6	542	RNA polymerase II proximal promoter sequence-specific DNA binding	PRDM1 STAT1 NR1D2 IRF7 POU2F2 IRF9
0.0135277	9	1216	Transition metal ion binding	SAMHD1 IFIH1 ALOX15B TRIM25 XAF1 PML NR1D2 TRIML2 RBM20
0.0136445	6	556	Proximal promoter sequence-specific DNA binding	PRDM1 STAT1 NR1D2 IRF7 POU2F2 IRF9
0.0170517	7	816	RNA polymerase II regulatory region sequence-specific DNA binding	PRDM1 NR1D2 STAT1 IRF7 POU2F2 IRF9 TNF
0.0170517	7	823	RNA polymerase II regulatory region DNA binding	PRDM1 NR1D2 STAT1 IRF7 POU2F2 IRF9 TNF
0.0170517	11	1871	Identical protein binding	TYMP STAT1 GBP5 ADRB2 TNF SAMHD1 VEGFA IFIH1 IFIT3 BST2 PML
0.0180522	2	33	Epidermal growth factor receptor binding	VAV3 PLSCR1
0.0203499	7	875	Transcription regulatory region sequence-specific DNA binding	PRDM1 NR1D2 STAT1 IRF7 POU2F2 IRF9 TNF
0.0214187	7	898	Protein homodimerization activity	TYMP STAT1 GBP5 ADRB2 BST2 PML VEGFA
0.0214187	3	137	Growth factor receptor binding	VEGFA VAV3 PLSCR1
0.0226101	7	920	Sequence-specific double-stranded DNA binding	PRDM1 NR1D2 STAT1 IRF7 POU2F2 IRF9 TNF
0.0239351	3	148	Nucleotidyltransferase activity	OAS1 OAS3 OAS2
0.0263819	7	1002	Regulatory region nucleic acid binding	PRDM1 NR1D2 STAT1 IRF7 TNF POU2F2 IRF9
0.0263819	7	1029	Double-stranded DNA binding	PRDM1 NR1D2 STAT1 IRF7 POU2F2 IRF9 TNF
0.0263819	4	335	Cytokine receptor binding	VEGFA LIF TNF STAT1
0.0263819	2	52	Tumor necrosis factor receptor binding	TNF STAT1
0.0263819	3	166	Growth factor activity	VEGFA LIF TYMP
0.0263819	2	57	Transferase activity, transferring pentosyl groups	TYMP PARP12
0.0263819	7	1000	Transcription regulatory region DNA binding	PRDM1 NR1D2 STAT1 IRF7 TNF POU2F2 IRF9
0.0263819	2	56	Extracellular matrix binding	VEGFA NID1
0.0263819	12	2447	Carbohydrate derivative binding	RHOF SAMHD1 OAS3 VEGFA MYLK OAS1 OAS2 IFIH1 CCT5 GBP5 PTAFR NID1
0.0263819	2	56	Promoter-specific chromatin binding	STAT1 PRDM1

### Sheet: COVID-19 Ebola-biological process
Enrichment FDR	Genes in list	Total genes	Functional Category	Genes
2.96505e-06	26	3287	Cell surface receptor signaling pathway	TNFRSF10A G0S2 CXCL6 BMP2 ANXA1 ANXA3 EPHA2 IGFBP3 FOXO1 IL6R TGFA CXCL5 ICAM1 GCLC NRP1 FLRT3 TLR2 SESN3 ACSL1 IL7R TUBB3 SOD2 NCF2 MYC SH3KBP1 PBX1
2.96505e-06	23	2561	Response to external stimulus	CXCL6 ZSWIM4 ANXA1 EPHA2 SESN3 CXCL5 TUBB3 TLR2 IL6R BCL3 ANXA3 FOXO1 GCLC ICAM1 NRP1 BMP2 FLRT3 ASS1 TNIP1 ACSL1 TNFRSF10A KYNU SH3KBP1
2.96505e-06	22	2257	Programmed cell death	TNFRSF10A G0S2 BMP2 ANXA1 GCLC BCL3 ICAM1 SOD2 MYC EPHA2 FOXO1 ANGPTL4 NRP1 GULP1 IGFBP3 SH3KBP1 TGFA IL7R KRT23 TLR2 IL6R KRT4
4.27126e-06	22	2415	Cell death	TNFRSF10A G0S2 BMP2 ANXA1 GCLC BCL3 ICAM1 SOD2 MYC EPHA2 FOXO1 ANGPTL4 NRP1 GULP1 IGFBP3 SH3KBP1 TGFA IL7R KRT23 TLR2 IL6R KRT4
8.95267e-06	20	2106	Apoptotic process	TNFRSF10A G0S2 BMP2 ANXA1 GCLC BCL3 ICAM1 SOD2 MYC EPHA2 FOXO1 ANGPTL4 NRP1 GULP1 IGFBP3 SH3KBP1 TGFA IL7R TLR2 IL6R
8.95267e-06	29	4507	Response to stress	DEK CXCL6 ANXA1 TLR2 SESN3 CXCL5 GCLC BCL3 KYNU BMP2 MYC ANXA3 EPHA2 FOXO1 ICAM1 NRP1 SOD2 SDC4 ASS1 ATP1B1 TNIP1 TGFA ANGPTL4 SERPINA3 FLRT3 NCF2 HDGF IL6R MAFF
8.95267e-06	17	1506	Cell migration	SDC4 CXCL6 ANXA1 ANXA3 CXCL5 IL6R IGFBP3 ICAM1 NRP1 BMP2 FLRT3 MYC EPHA2 SOD2 SH3KBP1 TNFRSF10A ATP1B1
8.95267e-06	19	1921	Locomotion	SDC4 CXCL6 ZSWIM4 ANXA1 ANXA3 EPHA2 CXCL5 TUBB3 IL6R IGFBP3 ICAM1 NRP1 BMP2 FLRT3 MYC SOD2 SH3KBP1 TNFRSF10A ATP1B1
2.81489e-05	17	1670	Cell motility	SDC4 CXCL6 ANXA1 ANXA3 CXCL5 IL6R IGFBP3 ICAM1 NRP1 BMP2 FLRT3 MYC EPHA2 SOD2 SH3KBP1 TNFRSF10A ATP1B1
2.81489e-05	17	1670	Localization of cell	SDC4 CXCL6 ANXA1 ANXA3 CXCL5 IL6R IGFBP3 ICAM1 NRP1 BMP2 FLRT3 MYC EPHA2 SOD2 SH3KBP1 TNFRSF10A ATP1B1
3.33149e-05	19	2139	Movement of cell or subcellular component	SDC4 CXCL6 ZSWIM4 ANXA1 ANXA3 EPHA2 CXCL5 TUBB3 IL6R IGFBP3 ICAM1 NRP1 BMP2 FLRT3 MYC SOD2 SH3KBP1 TNFRSF10A ATP1B1
3.66846e-05	15	1321	Negative regulation of signal transduction	SESN3 ICAM1 BMP2 EPHA2 TNIP1 FOXO1 GCLC NRP1 BCL3 SOD2 MYC IGFBP3 TNFRSF10A SH3KBP1 TGFA
4.70978e-05	17	1764	Negative regulation of response to stimulus	ANXA1 SESN3 ICAM1 BMP2 EPHA2 TNIP1 FOXO1 GCLC NRP1 IL7R BCL3 SOD2 MYC IGFBP3 TNFRSF10A SH3KBP1 TGFA
5.09674e-05	15	1372	Response to cytokine	CXCL6 ANXA1 IL6R CXCL5 KYNU TLR2 GCLC ICAM1 ASS1 MYC HDGF ACSL1 IL7R SOD2 FOXO1
8.51086e-05	15	1440	Negative regulation of cell communication	SESN3 ICAM1 BMP2 EPHA2 TNIP1 FOXO1 GCLC NRP1 BCL3 SOD2 MYC IGFBP3 TNFRSF10A SH3KBP1 TGFA
8.51086e-05	15	1444	Negative regulation of signaling	SESN3 ICAM1 BMP2 EPHA2 TNIP1 FOXO1 GCLC NRP1 BCL3 SOD2 MYC IGFBP3 TNFRSF10A SH3KBP1 TGFA
9.39436e-05	25	3952	Regulation of signaling	G0S2 BMP2 ANXA1 ANXA3 IGFBP3 SESN3 IL6R TGFA ICAM1 TLR2 EPHA2 TNIP1 FOXO1 IL7R GCLC NRP1 CXCL6 HDGF CXCL5 BCL3 SOD2 MYC TNFRSF10A ATP1B1 SH3KBP1
0.00012012	8	346	Urogenital system development	ANXA1 NRP1 SDC4 BMP2 ASS1 PBX1 IL6R MYC
0.000146778	8	360	Response to acid chemical	SESN3 GCLC ICAM1 ASS1 MYC TLR2 FOXO1 ACSL1
0.000146778	24	3789	Positive regulation of metabolic process	BMP2 ANXA1 SESN3 FOXO1 IL6R TGFA BCL3 MYC TNIP1 MAFF GCLC ICAM1 NRP1 G0S2 SDC4 ANXA3 IGFBP3 ACSL1 IL7R PBX1 ASS1 TLR2 TNFRSF10A DEK
0.00015029	23	3529	Regulation of signal transduction	G0S2 BMP2 ANXA3 IGFBP3 SESN3 IL6R TGFA ICAM1 TLR2 EPHA2 TNIP1 FOXO1 IL7R GCLC NRP1 CXCL6 HDGF CXCL5 BCL3 SOD2 MYC TNFRSF10A SH3KBP1
0.00015029	12	966	Negative regulation of apoptotic process	GCLC BCL3 ICAM1 FOXO1 ANGPTL4 NRP1 TGFA IL7R SOD2 MYC TNFRSF10A ANXA1
0.000156415	12	975	Response to organic cyclic compound	ANXA1 ANXA3 GCLC ICAM1 BMP2 ASS1 MYC TLR2 FOXO1 ACSL1 PGRMC2 KYNU
0.000170033	12	987	Negative regulation of programmed cell death	GCLC BCL3 ICAM1 FOXO1 ANGPTL4 NRP1 TGFA IL7R SOD2 MYC TNFRSF10A ANXA1
0.000188447	20	2785	Anatomical structure morphogenesis	ZSWIM4 ANXA1 EPHA2 TUBB3 BMP2 ANXA3 BCL3 ICAM1 NRP1 SDC4 FLRT3 TLR2 FOXO1 TGFA ANGPTL4 IL7R TNFAIP2 PBX1 SH3KBP1 MYC
0.000190924	24	3903	Regulation of cell communication	G0S2 BMP2 ANXA1 ANXA3 IGFBP3 SESN3 IL6R TGFA ICAM1 TLR2 EPHA2 TNIP1 FOXO1 IL7R GCLC NRP1 CXCL6 HDGF CXCL5 BCL3 SOD2 MYC TNFRSF10A SH3KBP1
0.000190924	27	4820	Regulation of response to stimulus	G0S2 DEK BMP2 ZSWIM4 ANXA1 TLR2 ANXA3 IGFBP3 SESN3 IL6R TGFA ICAM1 MYC EPHA2 TNIP1 FOXO1 IL7R GCLC NRP1 CXCL6 HDGF CXCL5 CFB BCL3 SOD2 TNFRSF10A SH3KBP1
0.000204833	6	186	Positive regulation of vasculature development	ANXA1 SOD2 ANXA3 NRP1 IL6R ANGPTL4
0.000204833	10	680	Chemotaxis	CXCL6 ZSWIM4 ANXA1 EPHA2 CXCL5 TUBB3 IL6R NRP1 FLRT3 SH3KBP1
0.000204833	11	856	Inflammatory response	CXCL6 ANXA1 TLR2 CXCL5 ICAM1 BMP2 ASS1 EPHA2 TNIP1 SERPINA3 IL6R
