## Supplementary material for "The transcriptomic profiling of COVID-19 compared to SARS, MERS, Ebola, and H1N1": Table S5

### Sheet: COVID-19_Ebola
Table S5: Selected gene enrichment analysis of uniquely shared group of GO terms across the host response of COVID-19 and studied viral infections.
across the host response of COVID-19 and studied viral infections.
gene	COVID-19	Ebola	COVID-19	Ebola	Difference
UBE2L6	-0.358	-0.364193	9.642	9.63581	0.00619303
DUSP10	0.493	0.478379	10.493	10.4784	0.0146209
RAB15	0.549	0.564735	10.549	10.5647	0.0157345
ACSL1	0.3	0.277299	10.3	10.2773	0.0227015
PBX1	0.551	0.579688	10.551	10.5797	0.0286877
HYI	-0.432	-0.391409	9.568	9.60859	0.040591
ATP1B1	-0.309	-0.359132	9.691	9.64087	0.0501323
TUBA1C	-0.596994	-0.543658	9.40301	9.45634	0.0533357
SPTLC3	0.484	0.547112	10.484	10.5471	0.0631119
HCAR3	-0.525	-0.467369	9.475	9.53263	0.0576307
GCLC	0.322	0.384858	10.322	10.3849	0.0628585
ASS1	-0.461	-0.397294	9.539	9.60271	0.0637057
GULP1	0.607	0.529393	10.607	10.5294	0.0776071
DDX58	-0.422	-0.495129	9.578	9.50487	0.073129
KRT23	-0.512	-0.586832	9.488	9.41317	0.0748323
PPP1R15A	-0.34	-0.251643	9.66	9.74836	0.0883568
SAMD4A	-0.433	-0.343498	9.567	9.6565	0.0895015
HDGF	-0.379	-0.470714	9.621	9.52929	0.0917142
EPHA2	-0.425	-0.32834	9.575	9.67166	0.0966596
SQRDL	-0.383	-0.490102	9.617	9.5099	0.107102
IGFBP3	-0.386	-0.49664	9.614	9.50336	0.11064
TLR2	-0.628	-0.509675	9.372	9.49032	0.118325
ZSWIM4	-0.451	-0.328833	9.549	9.67117	0.122167
CD109	0.412	0.553155	10.412	10.5532	0.141155
NRP1	0.334	0.480892	10.334	10.4809	0.146892
TAP1	-0.371	-0.228865	9.629	9.77113	0.142135
NANOS1	0.603	0.76159	10.603	10.7616	0.15859
CSNK1E	-0.317	-0.46384	9.683	9.53616	0.14684
IL6R	0.499	0.335492	10.499	10.3355	0.163508
TUBB3	-0.566	-0.405657	9.434	9.59434	0.160343
ANXA3	-0.397	-0.224523	9.603	9.77548	0.172477
FLRT3	0.394	0.207228	10.394	10.2072	0.186772
EFCAB7	0.542	0.752664	10.542	10.7527	0.210664
WWC1	-0.446	-0.645584	9.554	9.35442	0.199584
PALMD	0.409	0.179937	10.409	10.1799	0.229063
MAP7D2	0.711	0.457623	10.711	10.4576	0.253377
PROS1	0.544	0.291995	10.544	10.292	0.252005
PARP9	-0.585425	-0.817802	9.41458	9.1822	0.232378
PPDPF	0.388	0.128115	10.388	10.1281	0.259885
ADD3	0.411	0.145799	10.411	10.1458	0.265201
ANGPTL4	-0.467	-0.188759	9.533	9.81124	0.278241
C2orf54	-0.512	-0.227828	9.488	9.77217	0.284172
CYP4F3	0.559	0.214908	10.559	10.2149	0.344092
SH3KBP1	-0.326	-0.652281	9.674	9.34772	0.326281
LRMP	0.557	0.926215	10.557	10.9262	0.369215
IL7R	-0.575	-0.194861	9.425	9.80514	0.380139
METTL7A	0.747	0.227458	10.747	10.2275	0.519542
DST	0.355	0.881225	10.355	10.8812	0.526225
SCP2	0.335	-0.165015	10.335	9.83498	0.500015
GTPBP2	-0.292	0.23368	9.708	10.2337	0.52568
USP54	-0.36	-0.893265	9.64	9.10674	0.533265
TGFA	-0.334	0.241501	9.666	10.2415	0.575501
SDC4	-0.322	0.275542	9.678	10.2755	0.597542
NRCAM	-0.524	-1.09159	9.476	8.90841	0.567588
MFSD2A	-0.409	0.253009	9.591	10.253	0.662009
DUSP1	-0.344	0.329616	9.656	10.3296	0.673616
FOXO1	0.435	-0.248712	10.435	9.75129	0.683712
SERPINB8	-0.345	0.345334	9.655	10.3453	0.690334
DEK	0.387	-0.313053	10.387	9.68695	0.700053
PGRMC2	0.333	-0.370997	10.333	9.629	0.703997
ADAM28	-0.362	0.396821	9.638	10.3968	0.758821
SESN3	0.6	-0.178379	10.6	9.82162	0.778379
SEPP1	0.679	-0.129881	10.679	9.87012	0.808881
MX2	-0.933705	-0.181621	9.06629	9.81838	0.752084
TUBA4A	-0.391	0.433141	9.609	10.4331	0.824141
HK2	-0.324	0.520695	9.676	10.5207	0.844695
G0S2	-0.734133	0.113566	9.26587	10.1136	0.847699
NFKB1	-0.455	0.429807	9.545	10.4298	0.884807
ARHGEF2	-0.306	0.611315	9.694	10.6113	0.917315
KIAA0247	-0.402	0.513123	9.598	10.5131	0.915123
RAB11FIP1	-0.326	0.596677	9.674	10.5967	0.922677
KRT4	-0.749	0.147665	9.251	10.1477	0.896665
CXCL1	-1.26689	-0.358841	8.73311	9.64116	0.908048
NT5DC3	0.401	-0.584107	10.401	9.41589	0.985107
KYNU	-0.698861	0.274937	9.30114	10.2749	0.973798
TSC22D3	0.628783	-0.386972	10.6288	9.61303	1.01576
RELB	-0.57	0.431723	9.43	10.4317	1.00172
IFIT1	-0.54	0.502345	9.46	10.5023	1.04235
CDC42EP2	-0.594	0.452107	9.406	10.4521	1.04611
ERRFI1	-0.344	0.737124	9.656	10.7371	1.08112
CXCL16	-0.455	0.635779	9.545	10.6358	1.09078
CXCL6	-0.588	0.488744	9.412	10.4887	1.07674
NCF2	-0.417	0.682014	9.583	10.682	1.09901
BCL3	-0.575	0.532736	9.425	10.5327	1.10774
SERPINB1	-0.652805	0.467403	9.3472	10.4674	1.12021
BMP2	-0.611	0.53308	9.389	10.5331	1.14408
SBNO2	-0.446	0.736476	9.554	10.7365	1.18248
MYC	-0.288	0.927364	9.712	10.9274	1.21536
C15orf52	-0.427	0.7827	9.573	10.7827	1.2097
TNFRSF10A	-0.428	0.80851	9.572	10.8085	1.23651
LDLR	-0.365	0.944545	9.635	10.9445	1.30955
ANXA1	-0.322	1.00315	9.678	11.0032	1.32515
TP53INP1	0.469	-0.82094	10.469	9.17906	1.28994
PRSS23	0.417	-0.881696	10.417	9.1183	1.2987
GJB2	-0.446	0.922702	9.554	10.9227	1.3687
MAFF	-0.951847	0.353833	9.04815	10.3538	1.30568
ICAM1	-1.56539	-0.310338	8.43461	9.68966	1.25505
CFB	-1.56073	-0.250805	8.43927	9.7492	1.30993
TNFAIP2	-1.26351	0.100793	8.73649	10.1008	1.3643
RANGAP1	-0.356	1.20564	9.644	11.2056	1.56164
EHD1	-0.549	0.986769	9.451	10.9868	1.53577
TNIP1	-1.16039	0.280928	8.83961	10.2809	1.44132
SOD2	-1.31979	0.150138	8.68021	10.1501	1.46993
CXCL2	-1.10557	0.432689	8.89443	10.4327	1.53826
S100A9	-1.01725	0.687043	8.98275	10.687	1.7043
SMAD3	-0.327	1.51436	9.673	11.5144	1.84136
SERPINA3	-1.18992	0.497979	8.81008	10.498	1.6879
IER3	-0.851767	0.901478	9.14823	10.9015	1.75324
EDN1	-0.821771	0.942018	9.17823	10.942	1.76379
CXCL3	-1.30239	0.437658	8.69761	10.4377	1.74005
MMP9	-1.51923	0.197086	8.48077	10.1971	1.71632
IL8	-2.07862	-0.350927	7.92138	9.64907	1.7277
MX1	-1.77224	0.149443	8.22776	10.1494	1.92168
BIRC3	-1.28271	0.842198	8.71729	10.8422	2.12491
IRAK2	-1.19979	0.948631	8.80021	10.9486	2.14842
CXCL5	-1.90408	0.49865	8.09592	10.4987	2.40273

### Sheet: COVID-19_H1N1
gene	COVID-19	H1N1	COVID-19	H1N1	difference
SPRY4	-0.473	-0.505306	9.527	9.49469	0.0323063
SLC25A28	-0.355	-0.301188	9.645	9.69881	0.0538118
RAB11FIP1	-0.326	-0.386077	9.674	9.61392	0.0600767
CSTB	-0.566	-0.679571	9.434	9.32043	0.113571
SERPINB1	-0.652805	-0.529877	9.3472	9.47012	0.122928
GJB2	-0.446	-0.300684	9.554	9.69932	0.145316
CSRP1	-0.32	-0.618804	9.68	9.3812	0.298804
CDCP1	-0.346	-0.652901	9.654	9.3471	0.306901
SLC43A3	-0.411	-0.84208	9.589	9.15792	0.43108
MAF	0.684713	1.12833	10.6847	11.1283	0.443612
FEZ1	-0.547	-1.00239	9.453	8.99761	0.455385
EDN1	-0.821771	-0.304138	9.17823	9.69586	0.517633
B4GALT1	-0.32	0.250923	9.68	10.2509	0.570923
IFI27	-1.09404	-0.461625	8.90596	9.53837	0.632419
SMAD3	-0.327	-1.03647	9.673	8.96353	0.709466
NLRP1	-0.3	0.433284	9.7	10.4333	0.733284
PRSS23	0.417	-0.3812	10.417	9.6188	0.7982
SERPINB8	-0.345	0.561708	9.655	10.5617	0.906708
TUBA1B	-0.408	0.530733	9.592	10.5307	0.938733
NANOS1	0.603	-0.363229	10.603	9.63677	0.966229
CRCT1	-0.61	0.427976	9.39	10.428	1.03798
MFSD2A	-0.409	0.637899	9.591	10.6379	1.0469
CTSC	-0.276	0.795395	9.724	10.7954	1.0714
IFITM3	-0.658006	0.483633	9.34199	10.4836	1.14164
EPHA4	0.619	-0.575209	10.619	9.42479	1.19421
EHD1	-0.549	0.811409	9.451	10.8114	1.36041
HSD17B3	0.51	-0.875757	10.51	9.12424	1.38576
SQRDL	-0.383	1.01733	9.617	11.0173	1.40033
TUBA1C	-0.596994	0.811341	9.40301	10.8113	1.40833
FAT4	0.414	-1.01359	10.414	8.98641	1.42759
S100A9	-1.01725	0.458325	8.98275	10.4583	1.47558
VNN1	-0.883119	-2.36466	9.11688	7.63534	1.48155
HAS3	-0.347	1.13631	9.653	11.1363	1.48331
KRT24	-0.7	0.794563	9.3	10.7946	1.49456
OTUB2	-0.527	1.02933	9.473	11.0293	1.55633
ADAM28	-0.362	-2.12268	9.638	7.87732	1.76068
LDLR	-0.365	1.47467	9.635	11.4747	1.83967
CSNK1E	-0.317	1.66179	9.683	11.6618	1.97879
NRCAM	-0.524	1.63824	9.476	11.6382	2.16224
FGF1	0.576	2.97441	10.576	12.9744	2.39841
MMP9	-1.51923	1.0742	8.48077	11.0742	2.59344
SAA1	-1.83343	0.793649	8.16657	10.7936	2.62707
LCN2	-0.595	2.12973	9.405	12.1297	2.72473

### Sheet: COVID-19_MERS-CoV
gene	COVID-19	MERS-CoV	COVID-19	MERS-CoV	difference
DUSP10	0.493	0.579	10.493	10.579	0.086
FGF1	0.576	0.461	10.576	10.461	0.115
NR1D2	0.43	0.562	10.43	10.562	0.132
CCT5	-0.313	-0.175	9.687	9.825	0.138
HYI	-0.432	-0.232	9.568	9.768	0.2
PRKACB	0.455	0.665	10.455	10.665	0.21
NID1	0.698	1.07	10.698	11.07	0.372
ARHGEF2	-0.306	0.168	9.694	10.168	0.474
DST	0.355	-0.22	10.355	9.78	0.575
PALMD	0.409	-0.231	10.409	9.769	0.64
FAM178A	0.459	-0.199	10.459	9.801	0.658
SPRY4	-0.473	0.192	9.527	10.192	0.665
CDCP1	-0.346	0.34	9.654	10.34	0.686
SCP2	0.335	-0.352	10.335	9.648	0.687
RANGAP1	-0.356	0.335	9.644	10.335	0.691
PRSS23	0.417	-0.274	10.417	9.726	0.691
SCOC	0.445	-0.256	10.445	9.744	0.701
CCDC14	0.397	-0.326	10.397	9.674	0.723
NLRP1	-0.3	0.426	9.7	10.426	0.726
RAB11FIP1	-0.326	0.412	9.674	10.412	0.738
TRIM14	-0.329	0.412	9.671	10.412	0.741
RFTN1	-0.411	0.341	9.589	10.341	0.752
SBNO2	-0.446	0.33	9.554	10.33	0.776
SAMD4A	-0.433	0.348	9.567	10.348	0.781
GTPBP2	-0.292	0.489	9.708	10.489	0.781
CDC25B	-0.398	0.403	9.602	10.403	0.801
PTAFR	-0.368	0.439	9.632	10.439	0.807
POU2F2	-0.535	0.285	9.465	10.285	0.82
NFKB1	-0.455	0.376	9.545	10.376	0.831
PROS1	0.544	-0.291	10.544	9.709	0.835
VEGFA	-0.41	0.43	9.59	10.43	0.84
TP53INP1	0.469	-0.39	10.469	9.61	0.859
CXCL16	-0.455	0.406	9.545	10.406	0.861
TSC22D3	0.628783	-0.237	10.6288	9.763	0.865783
WWC1	-0.446	0.429	9.554	10.429	0.875
SLC26A2	0.401	-0.499	10.401	9.501	0.9
SERPINB1	-0.652805	0.248	9.3472	10.248	0.900805
HK2	-0.324	0.596	9.676	10.596	0.92
LDLR	-0.365	0.561	9.635	10.561	0.926
PML	-0.376	0.558	9.624	10.558	0.934
SGPP2	-0.526	0.41	9.474	10.41	0.936
GJB2	-0.446	0.498	9.554	10.498	0.944
EPHA4	0.619	-0.387	10.619	9.613	1.006
ADRB2	-0.606	0.406	9.394	10.406	1.012
UBE2L6	-0.358	0.657	9.642	10.657	1.015
EFCAB7	0.542	-0.475	10.542	9.525	1.017
SLITRK6	0.518	-0.524	10.518	9.476	1.042
RELB	-0.57	0.483	9.43	10.483	1.053
PRSS3	-0.485	0.585	9.515	10.585	1.07
VAV3	0.534	-0.561	10.534	9.439	1.095
ALOX15B	-0.498	0.613	9.502	10.613	1.111
EHD1	-0.549	0.589	9.451	10.589	1.138
RBM20	0.479	-0.684	10.479	9.316	1.163
ERRFI1	-0.344	0.829	9.656	10.829	1.173
PRDM1	-0.564	0.612	9.436	10.612	1.176
CDC42EP2	-0.594	0.591	9.406	10.591	1.185
SLC25A28	-0.355	0.843	9.645	10.843	1.198
METTL7A	0.747	-0.488	10.747	9.512	1.235
MX2	-0.933705	0.302	9.06629	10.302	1.23571
DTX3L	-0.384	0.859	9.616	10.859	1.243
MYLK	0.846616	-0.458	10.8466	9.542	1.30462
SAMHD1	-0.593	0.717	9.407	10.717	1.31
PPP1R15A	-0.34	0.992	9.66	10.992	1.332
TRIML2	-0.651	0.693	9.349	10.693	1.344
TRIM25	-0.304	1.05	9.696	11.05	1.354
VTCN1	0.769	-0.615	10.769	9.385	1.384
NFKBIA	-0.800841	0.586	9.19916	10.586	1.38684
TNF	-0.733	0.685	9.267	10.685	1.418
PLSCR1	-0.703531	0.728	9.29647	10.728	1.43153
IFITM3	-0.658006	0.834	9.34199	10.834	1.49201
SEPP1	0.679	-0.849	10.679	9.151	1.528
GPNMB	0.687479	-0.842	10.6875	9.158	1.52948
PARP9	-0.585425	0.956	9.41458	10.956	1.54142
IL32	-1.05897	0.526	8.94103	10.526	1.58497
TAP1	-0.371	1.25	9.629	11.25	1.621
PARP12	-0.651581	0.971	9.34842	10.971	1.62258
IER3	-0.851767	0.81	9.14823	10.81	1.66177
TYMP	-0.753	0.918	9.247	10.918	1.671
HERC6	-0.379	1.3	9.621	11.3	1.679
KRT24	-0.7	1.17	9.3	11.17	1.87
IRF9	-1.10291	0.8	8.89709	10.8	1.90291
STAT1	-0.471	1.45	9.529	11.45	1.921
EDN1	-0.821771	1.11	9.17823	11.11	1.93177
CXCL2	-1.10557	0.845	8.89443	10.845	1.95057
DUSP1	-0.344	1.64	9.656	11.64	1.984
IFITM1	-1.03555	1.05	8.96445	11.05	2.08555
SAMD9L	-0.455	1.68	9.545	11.68	2.135
GBP5	-0.57	1.58	9.43	11.58	2.15
IFIH1	-0.554	1.6	9.446	11.6	2.154
ZC3H12A	-1.39569	0.813	8.60431	10.813	2.20869
KRT6B	-1.36902	0.877	8.63098	10.877	2.24602
BIRC3	-1.28271	1.03	8.71729	11.03	2.31271
LIF	-1.14988	1.25	8.85012	11.25	2.39988
OAS2	-1.07342	1.34	8.92658	11.34	2.41342
IFI44	-0.718859	1.7	9.28114	11.7	2.41886
OAS3	-1.10904	1.31	8.89096	11.31	2.41904
DDX58	-0.422	2	9.578	12	2.422
BST2	-0.649	1.78	9.351	11.78	2.429
IRF7	-0.745	1.71	9.255	11.71	2.455
IFI6	-0.486	2	9.514	12	2.486
CXCL3	-1.30239	1.25	8.69761	11.25	2.55239
RHOF	-0.629	1.93	9.371	11.93	2.559
EPSTI1	-0.623	1.97	9.377	11.97	2.593
IFI27	-1.09404	1.61	8.90596	11.61	2.70404
TNFAIP3	-1.43415	1.37	8.56585	11.37	2.80415
OAS1	-1.24843	1.58	8.75157	11.58	2.82843
IL6	-1.68853	1.3	8.31147	11.3	2.98853
XAF1	-1.26208	1.74	8.73792	11.74	3.00208	IFIT3	-0.543	2.63	9.457	12.63	3.173
IL8	-2.07862	1.08	7.92138	11.08	3.15862	IFIT1	-0.54	2.97	9.46	12.97	3.51
MX1	-1.77224	1.79	8.22776	11.79	3.56224

### Sheet: COVID-19_SARS-COV
gene	COVID-19	SARS-COV	COVID-19	SARS-COV	Difference
IRAK3	-0.504	-0.507804	9.496	9.4922	0.00380447
DST	0.355	0.324388	10.355	10.3244	0.0306125
PRKACB	0.455	0.413933	10.455	10.4139	0.0410668
DUSP10	0.493	0.44206	10.493	10.4421	0.0509396
MCOLN3	0.46	0.391569	10.46	10.3916	0.0684308
TRIM14	-0.329	-0.412493	9.671	9.58751	0.0834926
RAB30	0.5	0.330155	10.5	10.3302	0.169845
SLAMF7	0.448	0.261471	10.448	10.2615	0.186528
GPNMB	0.687479	0.363938	10.6875	10.3639	0.323542
DUSP1	-0.344	-0.7345	9.656	9.2655	0.3905
MAF	0.684713	0.223726	10.6847	10.2237	0.460988
SLC11A2	-0.374	0.25623	9.626	10.2562	0.63023
CD109	0.412	-0.290865	10.412	9.70913	0.702865
CXCL1	-1.26689	-0.548911	8.73311	9.45109	0.717979
MTSS1	-0.293	0.441198	9.707	10.4412	0.734198
SAMD4A	-0.433	0.383826	9.567	10.3838	0.816826
IFI6	-0.486	0.357498	9.514	10.3575	0.843498
IRAK2	-1.19979	-0.351329	8.80021	9.64867	0.848462
NFKBIA	-0.800841	-1.65898	9.19916	8.34102	0.858143
SERPINB1	-0.652805	0.362711	9.3472	10.3627	1.01552
MMP1	-0.644915	0.390884	9.35508	10.3909	1.0358
CYP27B1	-0.747	0.333236	9.253	10.3332	1.08024
IL32	-1.05897	0.225251	8.94103	10.2253	1.28422
IL1A	-0.898852	0.419431	9.10115	10.4194	1.31828
CXCL2	-1.10557	0.21926	8.89443	10.2193	1.32483
CCL20	-2.45164	-1.03073	7.54836	8.96927	1.42091
TNFAIP3	-1.43415	0.339724	8.56585	10.3397	1.77387
INHBA	-1.57111	0.253489	8.42889	10.2535	1.8246
CXCL3	-1.30239	0.648396	8.69761	10.6484	1.95078
IL6	-1.68853	0.39503	8.31147	10.395	2.08356
