## Supplementary material for "The transcriptomic profiling of COVID-19 compared to SARS, MERS, Ebola, and H1N1": Table S6

### Sheet: COVID-19-Uniqe
Table S6: Selected gene enrichment analysis of uniquely shared group of GO terms across the host response of COVID-19 and studied viral infections.
Enrichment FDR	Genes in list	Total genes	Functional Category	Genes
0.00133381	20	1736	response to stimulus	GO:0006935 GO:0007155 GO:0005178 GO:0030856 GO:0050918 GO:0001666 GO:0042221 GO:0008083 GO:0005102 GO:0032501 GO:0002376 GO:0006955 GO:0010466 GO:0000302 GO:0051707 GO:0010883 GO:0060429 GO:0051270 GO:0051094 GO:0018149
0.00191267	13	830	positive regulation of biological process	GO:0030856 GO:0008284 GO:0008285 GO:0001666 GO:0032501 GO:0010631 GO:0045595 GO:0002376 GO:0010466 GO:0051707 GO:0060429 GO:0051094 GO:0007275
0.00401124	8	335	positive regulation of cellular process	GO:0030856 GO:0008284 GO:0008285 GO:0001666 GO:0010631 GO:0002376 GO:0010466 GO:0060429
0.00425823	3	22	positive regulation of growth rate	GO:0032501 GO:0045595 GO:0051094
0.00425823	7	275	regulation of response to stimulus	GO:0005178 GO:0008083 GO:0045595 GO:0002376 GO:0010883 GO:0009605 GO:0051094
0.00425823	25	3011	biological regulation	GO:0006935 GO:0007155 GO:0050918 GO:0008285 GO:0007154 GO:0001666 GO:0042221 GO:0043410 GO:0008083 GO:0005102 GO:0045944 GO:0010631 GO:0045595 GO:0002376 GO:0010466 GO:0042592 GO:0051707 GO:0010883 GO:0009605 GO:0060429 GO:0051090 GO:0051270 GO:0035295 GO:0051094 GO:0007275
0.0051224	3	27	regulation of growth rate	GO:0032501 GO:0045595 GO:0051094
0.0051224	2	5	positive regulation of behavior	GO:0002376 GO:0051094
0.0051224	2	5	positive regulation of transcription from RNA polymerase II promoter involved in defense response to Gram-negative bacterium	GO:0030856 GO:0002376
0.006221	2	6	integrin-mediated signaling pathway	GO:0007155 GO:0005178
0.006221	2	6	digestion	GO:0030856 GO:0060429
0.00902141	5	169	regulation of signal transduction	GO:0005178 GO:0045595 GO:0002376 GO:0010883 GO:0009605
0.00902141	5	165	positive regulation of macromolecule metabolic process	GO:0030856 GO:0008284 GO:0002376 GO:0010466 GO:0060429
0.00902141	5	169	positive regulation of cellular metabolic process	GO:0030856 GO:0008284 GO:0002376 GO:0010466 GO:0060429
0.00902141	4	91	regulation of protein modification process	GO:0045944 GO:0002376 GO:0010883 GO:0060429
0.00902141	21	2578	regulation of biological process	GO:0007155 GO:0050918 GO:0008285 GO:0007154 GO:0001666 GO:0008083 GO:0005102 GO:0045944 GO:0010631 GO:0045595 GO:0002376 GO:0010466 GO:0051707 GO:0010883 GO:0005576 GO:0009605 GO:0060429 GO:0051090 GO:0051270 GO:0051094 GO:0007275
0.0092892	9	619	response to stress	GO:0006935 GO:0030856 GO:0001666 GO:0002376 GO:0000302 GO:0051707 GO:0010883 GO:0060429 GO:0018149
0.0092892	7	374	positive regulation of growth	GO:0030856 GO:0032501 GO:0045595 GO:0051707 GO:0060429 GO:0051094 GO:0007275
0.00990104	13	1225	cell communication	GO:0007155 GO:0005178 GO:0050918 GO:0007154 GO:0008083 GO:0032501 GO:0002376 GO:0010466 GO:0051707 GO:0010883 GO:0005576 GO:0051270 GO:0007275
0.00990104	18	2096	regulation of cellular process	GO:0007155 GO:0050918 GO:0008285 GO:0007154 GO:0001666 GO:0008083 GO:0005102 GO:0032501 GO:0045944 GO:0010631 GO:0045595 GO:0002376 GO:0010466 GO:0010883 GO:0009605 GO:0060429 GO:0051090 GO:0051270
0.0136822	7	410	regulation of growth	GO:0030856 GO:0032501 GO:0045595 GO:0051707 GO:0060429 GO:0051094 GO:0007275
0.0139866	3	51	positive regulation of cellular protein metabolic process	GO:0002376 GO:0010466 GO:0060429
0.0141721	4	117	cell surface receptor signaling pathway	GO:0007155 GO:0005178 GO:0008083 GO:0051270
0.0151482	3	54	positive regulation of protein metabolic process	GO:0002376 GO:0010466 GO:0060429
0.0163671	5	213	regulation of localization	GO:0008083 GO:0005102 GO:0010883 GO:0009605 GO:0051270
0.0164552	5	217	regulation of cell communication	GO:0005178 GO:0045595 GO:0002376 GO:0010883 GO:0009605
0.0164552	5	216	regulation of signaling	GO:0005178 GO:0045595 GO:0002376 GO:0010883 GO:0009605
0.0166064	5	221	regulation of cellular protein metabolic process	GO:0045944 GO:0002376 GO:0010466 GO:0010883 GO:0060429
0.0166064	3	59	defense response to Gram-negative bacterium	GO:0030856 GO:0002376 GO:0051707
0.0180855	3	62	response to oxidative stress	GO:0002376 GO:0000302 GO:0018149

### Sheet: COVID-19 Ebola
Enrichment FDR	Genes in list	Total genes	Functional Category	Genes
0.0489455	3	58	regulation of cell death	GO:0043067 GO:0010942 GO:0010941

### Sheet: COVID-19 MERS-Cov-32
Table S6: Selected gene enrichment analysis of uniquely shared group of GO terms across the host response of COVID-19 and studied viral infections.
Enrichment FDR	Genes in list	Total genes	Functional Category	Genes
1.02778e-06	6	948	response to biotic stimulus	GO:0051704 GO:0043903 GO:0009607 GO:0009615 GO:0051607 GO:0050792
1.18757e-05	3	48	response to virus	GO:0009615 GO:0051607 GO:0050792
1.79447e-05	3	69	regulation of multi-organism process	GO:0043903 GO:0051607 GO:0050792
1.79447e-05	2	5	regulation of symbiosis, encompassing mutualism through parasitism	GO:0043903 GO:0050792
1.84309e-05	5	924	response to external biotic stimulus	GO:0051704 GO:0043903 GO:0009615 GO:0051607 GO:0050792
1.84309e-05	5	924	response to other organism	GO:0051704 GO:0043903 GO:0009615 GO:0051607 GO:0050792
3.28896e-05	5	1071	defense response	GO:0051704 GO:0043903 GO:0009607 GO:0009615 GO:0051607
4.27787e-05	5	1188	response to external stimulus	GO:0051704 GO:0043903 GO:0009615 GO:0051607 GO:0050792
4.27787e-05	5	1175	multi-organism process	GO:0051704 GO:0043903 GO:0009615 GO:0051607 GO:0050792
0.000675874	6	4095	response to stimulus	GO:0051704 GO:0043903 GO:0009607 GO:0009615 GO:0051607 GO:0050792
0.00104439	5	2366	response to stress	GO:0051704 GO:0043903 GO:0009607 GO:0009615 GO:0051607
0.00630017	2	150	response to jasmonic acid	GO:0051704 GO:0043903
0.00654057	3	739	defense response to other organism	GO:0051704 GO:0009615 GO:0051607
0.00771423	5	3752	regulation of biological process	GO:0051704 GO:0043903 GO:0009615 GO:0051607 GO:0050792
0.00889142	2	216	immune response	GO:0051704 GO:0051607
0.00889142	4	2136	RNA metabolic process	GO:0051704 GO:0009615 GO:0051607 GO:0050792
0.00889142	4	2173	response to chemical	GO:0051704 GO:0043903 GO:0009615 GO:0051607
0.00889142	2	213	innate immune response	GO:0051704 GO:0051607
0.0096793	2	235	immune system process	GO:0051704 GO:0051607
0.00991404	5	4258	biological regulation	GO:0051704 GO:0043903 GO:0009615 GO:0051607 GO:0050792
0.0107898	4	2381	nucleic acid metabolic process	GO:0051704 GO:0009615 GO:0051607 GO:0050792
0.0110397	4	2425	gene expression	GO:0051704 GO:0009615 GO:0051607 GO:0050792
0.0136179	5	4686	cellular macromolecule metabolic process	GO:0051704 GO:0043903 GO:0009615 GO:0051607 GO:0050792
0.0145849	2	326	RNA processing	GO:0051607 GO:0050792
0.0146142	4	2702	nucleobase-containing compound metabolic process	GO:0051704 GO:0009615 GO:0051607 GO:0050792
0.0154715	2	350	response to metal ion	GO:0043903 GO:0009615
0.0167029	5	5060	macromolecule metabolic process	GO:0051704 GO:0043903 GO:0009615 GO:0051607 GO:0050792
0.017884	4	2939	heterocycle metabolic process	GO:0051704 GO:0009615 GO:0051607 GO:0050792
0.0192776	4	3027	cellular aromatic compound metabolic process	GO:0051704 GO:0009615 GO:0051607 GO:0050792
0.020267	4	3096	organic cyclic compound metabolic process	GO:0051704 GO:0009615 GO:0051607 GO:0050792
